# Targeted genomic surveillance of insecticide resistance in African malaria vectors

**DOI:** 10.1101/2025.02.14.637727

**Authors:** Sanjay C Nagi, Eric R Lucas, Faisal Ashraf, Trevor Mugoya, Edward Lukyamuzi, Shannan Summers, Calvin Yee, Christopher G Jacob, Harun Njoroge, Thomas Pemberton, John Essandoh, Martin Lukindu, Honorine Kaboré, Grégoire Sawadogo, Jessica Williams, Arjen E. Van‘t Hof, Anastasia Hernandez-Koutoucheva, Christina Hubbart, Kate Rowlands, Anna Jeffreys, Scott Goodwin, Naomi Park, Cristina Ariani, Alexander Egyir-Yawson, Sonia Goncalves, Shavanthi Rajatileka, Kirk Rockett, Victoria J. Simpson, Alistair Miles, David Weetman, Jonathan Kayondo, Tony Nolan, Martin J Donnelly

## Abstract

The emergence of insecticide resistance is threatening the efforts of malaria control programmes, which rely heavily on a limited arsenal of insecticidal tools, such as insecticide-treated bed nets. Importantly, genomic surveillance of malaria vectors can provide critical, policy-relevant insights into the presence and evolution of insecticide resistance, allowing us to maintain and extend the shelf life of these interventions. Yet the complex genetic architecture of resistance, combined with resource constraints in malaria-endemic settings, have thus far precluded the widespread use of genomics in routine surveillance. Meanwhile, stakeholders in sub-Saharan Africa are moving towards locally driven, decentralised generation of genomic data, underscoring the need for standardised and robust genomics workflows. To address this need, we demonstrate an approach to targeted genomic surveillance in *Anopheles gambiae s.l* with Illumina sequencing. We target 90 genomic loci in the *Anopheles gambiae s.l* genome, including 55 resistance-associated mutations and 35 ancestry informative markers. This protocol is coupled with advanced, automated software for accurate and reproducible variant analysis. We are able to elucidate population structure and ancestry in our cohorts and accurately identify most species in the *An. gambiae* species complex. We report frequencies of variants at insecticide-resistance loci and explore the continued evolution of the pyrethroid target site, the *Voltage-gated sodium channel.* Applying the platform to a recently established colony of field-caught resistant mosquitoes (Siaya, Kenya), we identified seven independent resistance-associated variants contributing to reduced efficacy of insecticide-treated nets in East Africa. Additionally, we leverage a machine learning algorithm (XGBoost) to demonstrate the possibility of predicting bioassay mortality using genotypes alone. This achieved high accuracy (75%), demonstrating the potential of targeted genomics to predictively monitor insecticide resistance. Together these tools provide a practical, scalable solution for resistance monitoring while advancing the goal of building local genomic surveillance capacity in sub-Saharan Africa.
