## Supplementary Data 1 for "Targeted genomic surveillance of insecticide resistance in African malaria vectors"

2L	209535	209536	Agam_1	AIM1	A	G
2L	927246	927247	Agam_2	AIM2	C	A
2L	1274352	1274353	Agam_3	AIM3	G	A
2L	1418209	1418210	Agam_4	AIM4	T	C
2L	1571928	1571929	Agam_5	AIM5	T	C
2L	1776347	1776348	Agam_6	AIM6	G	C
2L	1947573	1947574	Agam_7	AIM7	G	A
2L	2380981	2380982	Agam_8	Vgsc_tag1	T	C
2L	2381705	2381706	Agam_9	Vgsc_tag2	A	G
2L	2388594	2388595	Agam_10	Vgsc_tag3	G	T
2L	2391227	2391228	Agam_79	Vgsc_V402L	G	C,T
2L	2399996	2399997	Agam_11	Vgsc_D466H	G	C
2L	2403940	2403941	Agam_12	Vgsc_tag4	T	C
2L	2408422	2408423	Agam_13	Vgsc_tag5	C	T
2L	2408676	2408677	Agam_14	Vgsc_tag6	A	C
2L	2414061	2414062	Agam_15	Vgsc_tag7	A	T
2L	2416979	2416980	Agam_16	Vgsc_T791M	C	T
2L	2422650	2422651	Agam_17	Vgsc_L995S	T	C
2L	2422651	2422652	Agam_17	Vgsc_L995F	A	T
2L	2425051	2425052	Agam_18	Vgsc_tag8	G	A
2L	2425765	2425766	Agam_19	Vgsc_tag9	T	A
2L	2429616	2429617	Agam_80	Vgsc_I1527T	T	C
2L	2429744	2429745	Agam_20	Vgsc_N1570Y	A	T
2L	2429896	2429897	Agam_20	Vgsc_E1597G	A	G
2L	2430423	2430424	Agam_21	Vgsc_A1746S	G	T
2L	2430816	2430817	Agam_22	Vgsc_V1853I	G	A
2L	2430862	2430863	Agam_22	Vgsc_I1868T	C	T
2L	2430879	2430880	Agam_22	Vgsc_P1874S	C	T
2L	2430880	2430881	Agam_22	Vgsc_P1874L	C	T
2L	2431004	2431005	Agam_23	AIM8	T	C
2L	2431060	2431061	Agam_23	Vgsc_A1934V	C	T
2L	2432418	2432419	Agam_24	Vgsc_tag10	T	G
2L	2435580	2435581	Agam_25	Vgsc_tag11	T	A
2L	20288131	20288132	Agam_26	Coeae1d_tag	T	C
2L	25429234	25429235	Agam_27	Rdl_A296S	G	T
2L	25429235	25429236	Agam_27	Rdl_A296G	C	G
2L	25635972	25635973	Agam_28	Cyp4j5_L43F	G	A
2L	34073194	34073195	Agam_29	34mb_tag1	C	T
2L	34100757	34100758	Agam_30	34mb_tag2	A	T
2L	34118140	34118141	Agam_31	34mb_tag3	G	A
2L	34118259	34118260	Agam_31	34mb_tag4	G	A
2R	3492073	3492074	Agam_32	Ace1_G280S	G	A
2R	8368730	8368731	Agam_33	AIM9	C	A
2R	17854286	17854287	Agam_34	AIM10	A	C
2R	28492878	28492879	Agam_35	Cyp6p3_I88T	A	G
2R	28494246	28494247	Agam_36	Cyp6_tag1	A	C
2R	28497562	28497563	Agam_37	Cyp6_tag2	T	C
2R	28497966	28497967	Agam_38	Cyp6p4_I236M	G	C
2R	28498191	28498192	Agam_39	Cyp6_tag3	C	G
2R	28499660	28499661	Agam_40	Cyp6_tag4	G	T
2R	28500642	28500643	Agam_41	Cyp6_tag5	G	A
2R	28501398	28501399	Agam_42	Cyp6_tag6	G	A
2R	28502735	28502736	Agam_43	Cyp6_tag7	C	A
2R	28502849	28502850	Agam_43	Cyp6_tag8	C	T
2R	48714600	48714601	Agam_81	DSX1
2R	48714550	48714551	Agam_82	DSX2
2R	49438585	49438586	Agam_44	AIM11	T	C
3L	65132	65133	Agam_45	AIM12	G	T
3L	129050	129051	Agam_46	AIM13	C	A
3L	193172	193173	Agam_47	AIM14	A	G
3L	367247	367248	Agam_48	AIM15	C	A
3L	380973	380974	Agam_49	AIM16	C	A
3L	413507	413508	Agam_50	AIM17	G	A
3L	11208464	11208465	Agam_51	Tep1A	A	G
3L	11213954	11213955	Agam_52	Tep1B	G	T
3R	34263	34264	Agam_53	AIM18	G	A
3R	35120	35121	Agam_54	AIM19	G	A
3R	38160	38161	Agam_55	AIM20	G	A
3R	42847	42848	Agam_56	AIM21	C	A
3R	50589	50590	Agam_57	AIM22	G	T
3R	71972	71973	Agam_58	AIM23	A	C
3R	97616	97617	Agam_59	AIM24	A	G
3R	8564155	8564156	Agam_60	D7R2	G	A
3R	28592157	28592158	Agam_61	Gste_tag1	G	A
3R	28595448	28595449	Agam_62	Gste_tag2	C	T
3R	28598056	28598057	Agam_63	Gste_F120L	G	C
3R	28598061	28598062	Agam_63	Gste_L119V	G	C
3R	28598165	28598166	Agam_63	Gste_I114T	A	G
3R	28600700	28600701	Agam_64	Gste_tag3	A	G
X	15249653	15249654	Agam_65	Cyp9k1_tag1	A	G
X	15251489	15251490	Agam_66	Cyp9k1_tag2	C	T
X	15255320	15255321	Agam_67	Cyp9k1_tag3	A	T
X	18758299	18758300	Agam_68	AIM25	T	C
X	19631624	19631625	Agam_69	AIM26	G	C
X	20014695	20014696	Agam_70	AIM27	C	A
X	20128327	20128328	Agam_71	AIM28	T	C
X	20129287	20129288	Agam_72	AIM29	T	G
X	21721800	21721801	Agam_73	AIM30	G	C
X	22164042	22164043	Agam_74	AIM31	T	C
X	22798647	22798648	Agam_75	AIM32	C	A
X	23468267	23468268	Agam_76	AIM33	T	A
X	24229845	24229846	Agam_77	AIM34	G	A
X	24266727	24266728	Agam_78	AIM35	T	A
