## Supplementary Data 2 for "Targeted genomic surveillance of insecticide resistance in African malaria vectors"

### Sheet: Supplementary Data 3.xlsx
snp	odds_ratio	pvals	conf_lower	conf_higher	sig	fdr	fdr_sig	POS_ALT	ANN
snp_2R:17854123_C>G	0.982091	0.939172	0.617404	1.56219	FALSE	0.999094	FALSE	17854123_C>G	G|missense_variant|MODERATE|GPR5HT2A|AGAP002232|transcript|AGAP002232-RA|protein_coding|5/8|c.1754G>C|p.Ser585Thr|3615/4729|1754/2478|585/825||
snp_2R:17854146_C>T	0.876281	0.487799	0.603415	1.27254	FALSE	0.781967	FALSE	17854146_C>T	A|synonymous_variant|LOW|GPR5HT2A|AGAP002232|transcript|AGAP002232-RA|protein_coding|5/8|c.1731G>T|p.Ala577Ala|3592/4729|1731/2478|577/825||
snp_2R:17854211_C>T	1.40667	0.314876	0.723101	2.73643	FALSE	0.624594	FALSE	17854211_C>T	A|missense_variant|MODERATE|GPR5HT2A|AGAP002232|transcript|AGAP002232-RA|protein_coding|5/8|c.1666G>T|p.Ala556Ser|3527/4729|1666/2478|556/825||
snp_2R:17854287_C>A	0.907066	0.599876	0.630037	1.3059	FALSE	0.867101	FALSE	17854287_C>A	A|synonymous_variant|LOW|GPR5HT2A|AGAP002232|transcript|AGAP002232-RA|protein_coding|5/8|c.1590G>T|p.Ser530Ser|3451/4729|1590/2478|530/825||
snp_2R:17854310_A>G	1.53308	0.0716653	0.963048	2.44052	FALSE	0.253696	FALSE	17854310_A>G	C|missense_variant|MODERATE|GPR5HT2A|AGAP002232|transcript|AGAP002232-RA|protein_coding|5/8|c.1567T>G|p.Ser523Ala|3428/4729|1567/2478|523/825||
snp_2R:28492707_T>C	3.50781	5.55287e-08	2.23049	5.51661	TRUE	2.91526e-06	TRUE	28492707_T>C	C|synonymous_variant|LOW|CYP6P3|AGAP002865|transcript|AGAP002865-RA|protein_coding|1/2|c.435A>G|p.Arg145Arg|435/1648|435/1530|145/509||
snp_2R:28494148_A>G	3.2946	1.10774e-07	2.12133	5.11677	TRUE	3.87708e-06	TRUE	28494148_A>G	G|synonymous_variant|LOW|CYP6P5|AGAP002866|transcript|AGAP002866-RA|protein_coding|2/2|c.1399T>C|p.Leu467Leu|1399/1530|1399/1530|467/509||
snp_2R:28494212_C>G	1.37724	0.593328	0.425421	4.4586	FALSE	0.867101	FALSE	28494212_C>G	G|synonymous_variant|LOW|CYP6P5|AGAP002866|transcript|AGAP002866-RA|protein_coding|2/2|c.1335G>C|p.Pro445Pro|1335/1530|1335/1530|445/509||
snp_2R:28494221_C>T	1.13821	0.820625	0.37173	3.48512	FALSE	0.98037	FALSE	28494221_C>T	T|synonymous_variant|LOW|CYP6P5|AGAP002866|transcript|AGAP002866-RA|protein_coding|2/2|c.1326G>A|p.Val442Val|1326/1530|1326/1530|442/509||
snp_2R:28494266_A>G	3.2946	1.10774e-07	2.12133	5.11677	TRUE	3.87708e-06	TRUE	28494266_A>G	G|synonymous_variant|LOW|CYP6P5|AGAP002866|transcript|AGAP002866-RA|protein_coding|2/2|c.1281T>C|p.Pro427Pro|1281/1530|1281/1530|427/509||
snp_2R:28494305_A>G	0.76603	0.32122	0.452409	1.29706	FALSE	0.624594	FALSE	28494305_A>G	G|synonymous_variant|LOW|CYP6P5|AGAP002866|transcript|AGAP002866-RA|protein_coding|2/2|c.1242T>C|p.Arg414Arg|1242/1530|1242/1530|414/509||
snp_2R:28497562_T>A	3.44721	4.91225e-08	2.20972	5.37771	TRUE	2.91526e-06	TRUE	28497562_T>A	A|splice_region_variant&intron_variant|LOW|CYP6P4|AGAP002867|transcript|AGAP002867-RA|protein_coding|1/1|c.1105+8A>T||||||
snp_2R:28497599_T>C	2.00386	0.107813	0.858913	4.67506	FALSE	0.326681	FALSE	28497599_T>C	C|missense_variant|MODERATE|CYP6P4|AGAP002867|transcript|AGAP002867-RA|protein_coding|1/2|c.1076A>G|p.Asn359Ser|1076/1521|1076/1521|359/506||
snp_2R:28497958_C>T	3.24404	1.50364e-07	2.09103	5.03282	TRUE	3.94707e-06	TRUE	28497958_C>T	T|synonymous_variant|LOW|CYP6P4|AGAP002867|transcript|AGAP002867-RA|protein_coding|1/2|c.717G>A|p.Lys239Lys|717/1521|717/1521|239/506||
snp_2R:28497967_G>C	3.24404	1.50364e-07	2.09103	5.03282	TRUE	3.94707e-06	TRUE	28497967_G>C	C|missense_variant|MODERATE|CYP6P4|AGAP002867|transcript|AGAP002867-RA|protein_coding|1/2|c.708C>G|p.Ile236Met|708/1521|708/1521|236/506||
snp_2R:28498222_G>T	1.17111	0.561867	0.686785	1.99697	FALSE	0.855015	FALSE	28498222_G>T	T|synonymous_variant|LOW|CYP6P4|AGAP002867|transcript|AGAP002867-RA|protein_coding|1/2|c.453C>A|p.Gly151Gly|453/1521|453/1521|151/506||
snp_2R:28498243_G>A	1.18692	0.534332	0.691333	2.03779	FALSE	0.827948	FALSE	28498243_G>A	A|synonymous_variant|LOW|CYP6P4|AGAP002867|transcript|AGAP002867-RA|protein_coding|1/2|c.432C>T|p.Gly144Gly|432/1521|432/1521|144/506||
snp_2R:28498264_A>G	1.17456	0.59528	0.648722	2.12663	FALSE	0.867101	FALSE	28498264_A>G	G|synonymous_variant|LOW|CYP6P4|AGAP002867|transcript|AGAP002867-RA|protein_coding|1/2|c.411T>C|p.Leu137Leu|411/1521|411/1521|137/506||
snp_2R:28498300_C>T	1.42359	0.213017	0.816539	2.48194	FALSE	0.502625	FALSE	28498300_C>T	G|synonymous_variant|LOW|CYP6P4|AGAP002867|transcript|AGAP002867-RA|protein_coding|1/2|c.375G>C|p.Leu125Leu|375/1521|375/1521|125/506||
snp_2R:28498376_T>C	0.830984	0.465904	0.505195	1.36687	FALSE	0.752614	FALSE	28498376_T>C	C|missense_variant|MODERATE|CYP6P4|AGAP002867|transcript|AGAP002867-RA|protein_coding|1/2|c.299A>G|p.Asp100Gly|299/1521|299/1521|100/506||
snp_2R:28499554_C>A	1.11067	0.85413	0.362772	3.40043	FALSE	0.999094	FALSE	28499554_C>A	A|synonymous_variant|LOW|CYP6P1|AGAP002868|transcript|AGAP002868-RA|protein_coding|2/2|c.1227G>T|p.Pro409Pro|1268/1571|1227/1530|409/509||
snp_2R:28499679_T>G	3.47401	4.20473e-08	2.22572	5.42241	TRUE	2.91526e-06	TRUE	28499679_T>G	A|intron_variant|MODIFIER|AGAP002859|AGAP002859|transcript|AGAP002859-RA|protein_coding|4/8|c.1972-6793T>A||||||
snp_2R:28499711_T>C	3.64823	1.16664e-08	2.33863	5.69118	TRUE	2.44994e-06	TRUE	28499711_T>C	C|intron_variant|MODIFIER|AGAP002859|AGAP002859|transcript|AGAP002859-RA|protein_coding|4/8|c.1972-6761T>C||||||
snp_2R:28499730_G>A	1.092	0.877509	0.356587	3.34411	FALSE	0.999094	FALSE	28499730_G>A	A|intron_variant|MODIFIER|AGAP002859|AGAP002859|transcript|AGAP002859-RA|protein_coding|4/8|c.1972-6742G>A||||||
snp_2R:28499734_T>C	0.635	0.540138	0.148515	2.71505	FALSE	0.827948	FALSE	28499734_T>C	C|intron_variant|MODIFIER|AGAP002859|AGAP002859|transcript|AGAP002859-RA|protein_coding|4/8|c.1972-6738T>C||||||
snp_2R:28500611_C>G	0.343978	0.0456685	0.120777	0.979661	TRUE	0.186046	FALSE	28500611_C>G	G|synonymous_variant|LOW|CYP6P1|AGAP002868|transcript|AGAP002868-RA|protein_coding|1/2|c.249G>C|p.Pro83Pro|290/1571|249/1530|83/509||
snp_2R:28500743_G>A	1.27913	0.65748	0.430834	3.79771	FALSE	0.905989	FALSE	28500743_G>A	A|synonymous_variant|LOW|CYP6P1|AGAP002868|transcript|AGAP002868-RA|protein_coding|1/2|c.117C>T|p.Ser39Ser|158/1571|117/1530|39/509||
snp_2R:28500817_A>G	0.849742	0.518996	0.518054	1.39379	FALSE	0.825676	FALSE	28500817_A>G	G|synonymous_variant|LOW|CYP6P1|AGAP002868|transcript|AGAP002868-RA|protein_coding|1/2|c.43T>C|p.Leu15Leu|84/1571|43/1530|15/509||
snp_2R:28501343_C>T	1.13774	0.821263	0.371401	3.48533	FALSE	0.98037	FALSE	28501343_C>T	T|synonymous_variant|LOW|CYP6P2|AGAP002869|transcript|AGAP002869-RA|protein_coding|2/2|c.1485G>A|p.Ser495Ser|1501/1811|1485/1524|495/507||
snp_2R:28501483_G>A	3.18814	2.21194e-07	2.05605	4.94356	TRUE	5.1612e-06	TRUE	28501483_G>A	A|missense_variant|MODERATE|CYP6P2|AGAP002869|transcript|AGAP002869-RA|protein_coding|2/2|c.1345C>T|p.Pro449Ser|1361/1811|1345/1524|449/507||
snp_2R:28501510_A>G	1.97436	0.0184263	1.12139	3.47612	TRUE	0.0967381	FALSE	28501510_A>G	G|missense_variant|MODERATE|CYP6P2|AGAP002869|transcript|AGAP002869-RA|protein_coding|2/2|c.1318T>C|p.Tyr440His|1334/1811|1318/1524|440/507||
snp_2R:28502693_T>C	0.750768	0.264387	0.453816	1.24203	FALSE	0.562292	FALSE	28502693_T>C	C|missense_variant|MODERATE|CYP6P2|AGAP002869|transcript|AGAP002869-RA|protein_coding|1/2|c.202A>G|p.Lys68Glu|218/1811|202/1524|68/507||
snp_2R:28502739_G>C	3.15664	2.75283e-07	2.03633	4.8933	TRUE	5.25539e-06	TRUE	28502739_G>C	A|synonymous_variant|LOW|CYP6P2|AGAP002869|transcript|AGAP002869-RA|protein_coding|1/2|c.156C>T|p.Thr52Thr|172/1811|156/1524|52/507||
snp_2R:28502742_A>G	3.27142	3.16863e-07	2.07696	5.15282	TRUE	5.54511e-06	TRUE	28502742_A>G	G|synonymous_variant|LOW|CYP6P2|AGAP002869|transcript|AGAP002869-RA|protein_coding|1/2|c.153T>C|p.Asn51Asn|169/1811|153/1524|51/507||
snp_2R:28502747_C>T	1.11885	0.844132	0.365232	3.4275	FALSE	0.995886	FALSE	28502747_C>T	T|missense_variant|MODERATE|CYP6P2|AGAP002869|transcript|AGAP002869-RA|protein_coding|1/2|c.148G>A|p.Val50Ile|164/1811|148/1524|50/507||
snp_2R:28502754_T>C	1.12842	0.832471	0.368399	3.45636	FALSE	0.987677	FALSE	28502754_T>C	C|synonymous_variant|LOW|CYP6P2|AGAP002869|transcript|AGAP002869-RA|protein_coding|1/2|c.141A>G|p.Val47Val|157/1811|141/1524|47/507||
snp_2R:28502772_C>T	0.959016	0.939347	0.326361	2.81809	FALSE	0.999094	FALSE	28502772_C>T	T|synonymous_variant|LOW|CYP6P2|AGAP002869|transcript|AGAP002869-RA|protein_coding|1/2|c.123G>A|p.Lys41Lys|139/1811|123/1524|41/507||
snp_2R:28502784_C>T	3.20365	3.55118e-07	2.04645	5.01523	TRUE	5.73653e-06	TRUE	28502784_C>T	T|synonymous_variant|LOW|CYP6P2|AGAP002869|transcript|AGAP002869-RA|protein_coding|1/2|c.111G>A|p.Leu37Leu|127/1811|111/1524|37/507||
snp_2R:28502850_C>T	3.24535	2.69789e-07	2.07223	5.08257	TRUE	5.25539e-06	TRUE	28502850_C>T	T|synonymous_variant|LOW|CYP6P2|AGAP002869|transcript|AGAP002869-RA|protein_coding|1/2|c.45G>A|p.Ala15Ala|61/1811|45/1524|15/507||
snp_2R:49438559_C>T	0.918544	0.648922	0.637146	1.32422	FALSE	0.902475	FALSE	49438559_C>T	T|3_prime_UTR_variant|MODIFIER|AGAP013121|AGAP013121|transcript|AGAP013121-RA|protein_coding|10/10|c.*1269C>T|||||1609|
snp_2R:49438586_T>C	0.497835	0.182869	0.178384	1.38937	FALSE	0.451795	FALSE	49438586_T>C	C|3_prime_UTR_variant|MODIFIER|AGAP013121|AGAP013121|transcript|AGAP013121-RA|protein_coding|10/10|c.*1296T>C|||||1636|
snp_2R:49438616_T>A	0.47619	0.150483	0.173201	1.30922	FALSE	0.385384	FALSE	49438616_T>A	A|3_prime_UTR_variant|MODIFIER|AGAP013121|AGAP013121|transcript|AGAP013121-RA|protein_coding|10/10|c.*1326T>A|||||1666|
snp_2R:49438653_A>T	0.822622	0.280662	0.576953	1.1729	FALSE	0.589389	FALSE	49438653_A>T	G|3_prime_UTR_variant|MODIFIER|AGAP013121|AGAP013121|transcript|AGAP013121-RA|protein_coding|10/10|c.*1363A>G|||||1703|
snp_2R:49438654_C>T	1.21612	0.227234	0.885212	1.67074	FALSE	0.51087	FALSE	49438654_C>T	T|3_prime_UTR_variant|MODIFIER|AGAP013121|AGAP013121|transcript|AGAP013121-RA|protein_coding|10/10|c.*1364C>T|||||1704|
snp_2R:49438677_G>A	1.22447	0.239269	0.873923	1.71562	FALSE	0.52891	FALSE	49438677_G>A	A|3_prime_UTR_variant|MODIFIER|AGAP013121|AGAP013121|transcript|AGAP013121-RA|protein_coding|10/10|c.*1387G>A|||||1727|
snp_3R:34123_A>C	1.19436	0.397146	0.791746	1.80171	FALSE	0.706786	FALSE	34123_A>C	C|intron_variant|MODIFIER|AGAP007732|AGAP007732|transcript|AGAP007732-RA|protein_coding|1/4|c.185-2605A>C||||||
snp_3R:34151_A>G	0.985941	0.940642	0.679209	1.43119	FALSE	0.999094	FALSE	34151_A>G	G|intron_variant|MODIFIER|AGAP007732|AGAP007732|transcript|AGAP007732-RA|protein_coding|1/4|c.185-2577A>G||||||
snp_3R:34264_A>G	1.20684	0.369613	0.800355	1.81977	FALSE	0.686891	FALSE	34264_A>G	G|intron_variant|MODIFIER|AGAP007732|AGAP007732|transcript|AGAP007732-RA|protein_coding|1/4|c.185-2464A>G||||||
snp_3R:34265_T>A	1.20684	0.369613	0.800355	1.81977	FALSE	0.686891	FALSE	34265_T>A	A|intron_variant|MODIFIER|AGAP007732|AGAP007732|transcript|AGAP007732-RA|protein_coding|1/4|c.185-2463T>A||||||
snp_3R:35034_G>T	1.2731	0.258732	0.837301	1.93574	FALSE	0.560141	FALSE	35034_G>T	A|intron_variant|MODIFIER|AGAP007732|AGAP007732|transcript|AGAP007732-RA|protein_coding|1/4|c.185-1694G>A||||||
snp_3R:35121_A>G	1.2396	0.311246	0.817954	1.87861	FALSE	0.624594	FALSE	35121_A>G	G|intron_variant|MODIFIER|AGAP007732|AGAP007732|transcript|AGAP007732-RA|protein_coding|1/4|c.185-1607A>G||||||
snp_3R:38064_T>C	0.176378	0.0271526	0.0378389	0.822149	TRUE	0.123958	FALSE	38064_T>C	A|synonymous_variant|LOW|AGAP007732|AGAP007732|transcript|AGAP007732-RA|protein_coding|4/5|c.1356T>A|p.Ala452Ala|1536/2371|1356/1650|452/549||
snp_3R:38161_A>G	1.19885	0.393418	0.790455	1.81824	FALSE	0.706134	FALSE	38161_A>G	G|intron_variant|MODIFIER|AGAP007732|AGAP007732|transcript|AGAP007732-RA|protein_coding|4/4|c.1440+13A>G||||||
snp_3R:38249_A>G	1.22596	0.537972	0.641079	2.34446	FALSE	0.827948	FALSE	38249_A>G	G|intron_variant|MODIFIER|AGAP007732|AGAP007732|transcript|AGAP007732-RA|protein_coding|4/4|c.1440+101A>G||||||
snp_3R:42778_A>C	1.33924	0.188092	0.866879	2.069	FALSE	0.458705	FALSE	42778_A>C	C|intergenic_region|MODIFIER|AGAP007733-AGAP007734|AGAP007733-AGAP007734|intergenic_region|AGAP007733-AGAP007734|||n.42778A>C||||||
snp_3R:42848_A>C	1.43484	0.115281	0.915505	2.24878	FALSE	0.32748	FALSE	42848_A>C	C|intergenic_region|MODIFIER|AGAP007733-AGAP007734|AGAP007733-AGAP007734|intergenic_region|AGAP007733-AGAP007734|||n.42848A>C||||||
snp_3R:42906_T>G	0.49084	0.0802791	0.221113	1.0896	FALSE	0.267597	FALSE	42906_T>G	C|intergenic_region|MODIFIER|AGAP007733-AGAP007734|AGAP007733-AGAP007734|intergenic_region|AGAP007733-AGAP007734|||n.42906T>C||||||
snp_3R:50590_T>G	1.35014	0.156077	0.891699	2.04428	FALSE	0.391129	FALSE	50590_T>G	G|intergenic_region|MODIFIER|AGAP007733-AGAP007734|AGAP007733-AGAP007734|intergenic_region|AGAP007733-AGAP007734|||n.50590T>G||||||
snp_3R:50749_T>G	0.780157	0.418162	0.427731	1.42296	FALSE	0.715748	FALSE	50749_T>G	C|intergenic_region|MODIFIER|AGAP007733-AGAP007734|AGAP007733-AGAP007734|intergenic_region|AGAP007733-AGAP007734|||n.50749T>C||||||
snp_3R:71973_C>A	1.45597	0.076928	0.960211	2.20771	FALSE	0.260563	FALSE	71973_C>A	A|intergenic_region|MODIFIER|AGAP007734-AGAP007735|AGAP007734-AGAP007735|intergenic_region|AGAP007734-AGAP007735|||n.71973C>A||||||
snp_3R:71998_G>A	1.39104	0.118516	0.919113	2.10527	FALSE	0.32748	FALSE	71998_G>A	A|intergenic_region|MODIFIER|AGAP007734-AGAP007735|AGAP007734-AGAP007735|intergenic_region|AGAP007734-AGAP007735|||n.71998G>A||||||
snp_3R:71999_T>A	1.39104	0.118516	0.919113	2.10527	FALSE	0.32748	FALSE	71999_T>A	A|intergenic_region|MODIFIER|AGAP007734-AGAP007735|AGAP007734-AGAP007735|intergenic_region|AGAP007734-AGAP007735|||n.71999T>A||||||
snp_3R:97617_G>A	1.18479	0.425064	0.781077	1.79718	FALSE	0.715748	FALSE	97617_G>A	A|intron_variant|MODIFIER|AGAP007736|AGAP007736|transcript|AGAP007736-RA|protein_coding|3/6|c.-47+7902G>A||||||
snp_3R:97729_A>G	1.10754	0.739456	0.60664	2.02204	FALSE	0.944691	FALSE	97729_A>G	G|intron_variant|MODIFIER|AGAP007736|AGAP007736|transcript|AGAP007736-RA|protein_coding|3/6|c.-47+8014A>G||||||
snp_3R:8563995_C>A	0.947165	0.864172	0.508543	1.7641	FALSE	0.999094	FALSE	8563995_C>A	A|intergenic_region|MODIFIER|D7r1-AGAP008285|AGAP008284-AGAP008285|intergenic_region|AGAP008284-AGAP008285|||n.8563995C>A||||||
snp_3R:8564014_A>C	1.08465	0.812087	0.555064	2.11952	FALSE	0.98037	FALSE	8564014_A>C	C|intergenic_region|MODIFIER|D7r1-AGAP008285|AGAP008284-AGAP008285|intergenic_region|AGAP008284-AGAP008285|||n.8564014A>C||||||
snp_3R:8564045_C>T	0.973598	0.932715	0.52315	1.8119	FALSE	0.999094	FALSE	8564045_C>T	A|intergenic_region|MODIFIER|D7r1-AGAP008285|AGAP008284-AGAP008285|intergenic_region|AGAP008284-AGAP008285|||n.8564045C>A||||||
snp_3R:8564061_G>A	29925.8	0.999072	0	inf	FALSE	0.999094	FALSE	8564061_G>A	A|intergenic_region|MODIFIER|D7r1-AGAP008285|AGAP008284-AGAP008285|intergenic_region|AGAP008284-AGAP008285|||n.8564061G>A||||||
snp_3R:8564064_A>G	0.914269	0.628487	0.635913	1.31447	FALSE	0.879881	FALSE	8564064_A>G	G|intergenic_region|MODIFIER|D7r1-AGAP008285|AGAP008284-AGAP008285|intergenic_region|AGAP008284-AGAP008285|||n.8564064A>G||||||
snp_3R:8564065_G>T	0.914269	0.628487	0.635913	1.31447	FALSE	0.879881	FALSE	8564065_G>T	A|intergenic_region|MODIFIER|D7r1-AGAP008285|AGAP008284-AGAP008285|intergenic_region|AGAP008284-AGAP008285|||n.8564065G>A||||||
snp_3R:8564066_G>A	0.95598	0.887131	0.513415	1.78004	FALSE	0.999094	FALSE	8564066_G>A	A|intergenic_region|MODIFIER|D7r1-AGAP008285|AGAP008284-AGAP008285|intergenic_region|AGAP008284-AGAP008285|||n.8564066G>A||||||
snp_3R:8564067_G>A	0.921408	0.673745	0.629453	1.34878	FALSE	0.909383	FALSE	8564067_G>A	A|intergenic_region|MODIFIER|D7r1-AGAP008285|AGAP008284-AGAP008285|intergenic_region|AGAP008284-AGAP008285|||n.8564067G>A||||||
snp_3R:8564070_T>C	29925.8	0.999072	0	inf	FALSE	0.999094	FALSE	8564070_T>C	C|intergenic_region|MODIFIER|D7r1-AGAP008285|AGAP008284-AGAP008285|intergenic_region|AGAP008284-AGAP008285|||n.8564070T>C||||||
snp_3R:8564072_C>A	0.914269	0.628487	0.635913	1.31447	FALSE	0.879881	FALSE	8564072_C>A	A|intergenic_region|MODIFIER|D7r1-AGAP008285|AGAP008284-AGAP008285|intergenic_region|AGAP008284-AGAP008285|||n.8564072C>A||||||
snp_3R:8564123_T>C	1.19841	0.320455	0.838569	1.71265	FALSE	0.624594	FALSE	8564123_T>C	C|intergenic_region|MODIFIER|D7r1-AGAP008285|AGAP008284-AGAP008285|intergenic_region|AGAP008284-AGAP008285|||n.8564123T>C||||||
snp_3R:8564153_G>T	30046.2	0.999072	0	inf	FALSE	0.999094	FALSE	8564153_G>T	T|intergenic_region|MODIFIER|D7r1-AGAP008285|AGAP008284-AGAP008285|intergenic_region|AGAP008284-AGAP008285|||n.8564153G>T||||||
snp_3R:28592099_T>C	0.894755	0.675542	0.531558	1.50612	FALSE	0.909383	FALSE	28592099_T>C	C|missense_variant|MODERATE|GSTE8|AGAP009190|transcript|AGAP009190-RA|protein_coding|2/3|c.302A>G|p.Lys101Arg|378/2168|302/672|101/223||
snp_3R:28595543_A>T	1.20932	0.778163	0.322308	4.53747	FALSE	0.965031	FALSE	28595543_A>T	C|stop_gained|HIGH|GSTE5|AGAP009192|transcript|AGAP009192-RA|protein_coding|1/2|c.231T>G|p.Tyr77*|260/738|231/693|77/230||
snp_3R:28595563_T>G	1.48256	0.148817	0.868661	2.53031	FALSE	0.385384	FALSE	28595563_T>G	C|missense_variant|MODERATE|GSTE5|AGAP009192|transcript|AGAP009192-RA|protein_coding|1/2|c.211A>G|p.Ser71Gly|240/738|211/693|71/230||
snp_3R:28600594_G>A	1.39167	0.436266	0.605581	3.19818	FALSE	0.715748	FALSE	28600594_G>A	A|missense_variant|MODERATE|GSTE7|AGAP009196|transcript|AGAP009196-RA|protein_coding|1/3|c.94G>A|p.Val32Ile|248/866|94/678|32/225||
snp_3R:28600600_A>G	0.765982	0.295488	0.464839	1.26222	FALSE	0.614381	FALSE	28600600_A>G	G|missense_variant|MODERATE|GSTE7|AGAP009196|transcript|AGAP009196-RA|protein_coding|1/3|c.100A>G|p.Lys34Glu|254/866|100/678|34/225||
snp_2L:209541_C>T	0.414545	0.112398	0.139772	1.22949	FALSE	0.32748	FALSE	209541_C>T	A|missense_variant|MODERATE|AGAP004679|AGAP004679|transcript|AGAP004679-RA|protein_coding|4/5|c.918C>A|p.Asn306Lys|1152/2011|918/1593|306/530||
snp_2L:209729_A>G	0.601643	0.26508	0.24619	1.4703	FALSE	0.562292	FALSE	209729_A>G	G|missense_variant|MODERATE|AGAP004679|AGAP004679|transcript|AGAP004679-RA|protein_coding|4/5|c.1106A>G|p.Asp369Gly|1340/2011|1106/1593|369/530||
snp_2L:927136_A>C	0.717737	0.108107	0.478926	1.07563	FALSE	0.326681	FALSE	927136_A>C	C|intergenic_region|MODIFIER|AGAP004687-AGAP028432|AGAP004687-AGAP028432|intergenic_region|AGAP004687-AGAP028432|||n.927136A>C||||||
snp_2L:927150_C>A	48949.2	0.998979	0	inf	FALSE	0.999094	FALSE	927150_C>A	A|intergenic_region|MODIFIER|AGAP004687-AGAP028432|AGAP004687-AGAP028432|intergenic_region|AGAP004687-AGAP028432|||n.927150C>A||||||
snp_2L:927281_T>G	1.23528	0.433341	0.72813	2.09565	FALSE	0.715748	FALSE	927281_T>G	C|intergenic_region|MODIFIER|AGAP004687-AGAP028432|AGAP004687-AGAP028432|intergenic_region|AGAP004687-AGAP028432|||n.927281T>C||||||
snp_2L:1274329_T>G	5.74934e+08	0.998876	0	inf	FALSE	0.999094	FALSE	1274329_T>G	G|intron_variant|MODIFIER|AGAP004691|AGAP004691|transcript|AGAP004691-RA|protein_coding|8/9|c.1474+1007A>C||||||
snp_2L:1274333_T>G	9.34195e+08	0.999093	0	inf	FALSE	0.999094	FALSE	1274333_T>G	G|intron_variant|MODIFIER|AGAP004691|AGAP004691|transcript|AGAP004691-RA|protein_coding|8/9|c.1474+1003A>C||||||
snp_2L:1274353_A>G	2.45836e+09	0.99882	0	inf	FALSE	0.999094	FALSE	1274353_A>G	G|intron_variant|MODIFIER|AGAP004691|AGAP004691|transcript|AGAP004691-RA|protein_coding|8/9|c.1474+983T>C||||||
snp_2L:1571907_G>A	0.410909	0.108894	0.138527	1.21887	FALSE	0.326681	FALSE	1571907_G>A	A|intergenic_region|MODIFIER|AGAP004693-AGAP004694|AGAP004693-AGAP004694|intergenic_region|AGAP004693-AGAP004694|||n.1571907G>A||||||
snp_2L:1571929_C>T	30052.8	0.999072	0	inf	FALSE	0.999094	FALSE	1571929_C>T	T|intergenic_region|MODIFIER|AGAP004693-AGAP004694|AGAP004693-AGAP004694|intergenic_region|AGAP004693-AGAP004694|||n.1571929C>T||||||
snp_2L:1776348_C>G	5.74934e+08	0.998876	0	inf	FALSE	0.999094	FALSE	1776348_C>G	G|missense_variant|MODERATE|AGAP029368|AGAP029368|transcript|AGAP029368-RA|protein_coding|2/2|c.817G>C|p.Ala273Pro|912/4791|817/4665|273/1554||
snp_2L:1776439_A>G	1.11989	0.684967	0.648047	1.93527	FALSE	0.916198	FALSE	1776439_A>G	G|synonymous_variant|LOW|AGAP029368|AGAP029368|transcript|AGAP029368-RA|protein_coding|2/2|c.726T>C|p.Tyr242Tyr|821/4791|726/4665|242/1554||
snp_2L:1947574_A>G	1.57901	0.0309444	1.04277	2.39101	TRUE	0.135382	FALSE	1947574_A>G	G|intron_variant|MODIFIER|exd|AGAP004696|transcript|AGAP004696-RA|protein_coding|2/7|c.-45-11847T>C||||||
snp_2L:1947612_G>A	1.73912	0.00955252	1.14439	2.64292	TRUE	0.0527899	FALSE	1947612_G>A	A|intron_variant|MODIFIER|exd|AGAP004696|transcript|AGAP004696-RA|protein_coding|2/7|c.-45-11885C>T||||||
snp_2L:1947761_A>G	0.825124	0.42064	0.516825	1.31733	FALSE	0.715748	FALSE	1947761_A>G	C|intron_variant|MODIFIER|exd|AGAP004696|transcript|AGAP004696-RA|protein_coding|2/7|c.-45-12034T>G||||||
snp_2L:2380982_T>C	0.617578	0.0213749	0.409665	0.931012	TRUE	0.106875	FALSE	2380982_T>C	C|intron_variant|MODIFIER|para|AGAP004707|transcript|AGAP004707-RH|protein_coding|2/31|c.304-83T>C||||||
snp_2L:2381039_T>C	0.414545	0.112398	0.139772	1.22949	FALSE	0.32748	FALSE	2381039_T>C	A|intron_variant|MODIFIER|para|AGAP004707|transcript|AGAP004707-RH|protein_coding|2/31|c.304-26T>A||||||
snp_2L:2381170_A>G	1.26807	0.588581	0.536289	2.99837	FALSE	0.867101	FALSE	2381170_A>G	C|missense_variant|MODERATE|para|AGAP004707|transcript|AGAP004707-RH|protein_coding|3/32|c.409A>C|p.Ile137Leu|409/6387|409/6387|137/2128||
snp_2L:2381775_C>T	0.715752	0.100545	0.480202	1.06684	FALSE	0.324836	FALSE	2381775_C>T	T|intron_variant|MODIFIER|para|AGAP004707|transcript|AGAP004707-RH|protein_coding|3/31|c.510-495C>T||||||
snp_2L:2381861_A>G	0.78601	0.429118	0.432732	1.4277	FALSE	0.715748	FALSE	2381861_A>G	G|intron_variant|MODIFIER|para|AGAP004707|transcript|AGAP004707-RH|protein_coding|3/31|c.510-409A>G||||||
snp_2L:2391324_A>G	0.947435	0.821643	0.592466	1.51508	FALSE	0.98037	FALSE	2391324_A>G	G|splice_region_variant&intron_variant|LOW|para|AGAP004707|transcript|AGAP004707-RH|protein_coding|9/31|c.1314+4A>G||||||
snp_2L:2400090_T>G	1.16272	0.532116	0.724558	1.86586	FALSE	0.827948	FALSE	2400090_T>G	G|missense_variant|MODERATE|para|AGAP004707|transcript|AGAP004707-RH|protein_coding|10/32|c.1507T>G|p.Leu503Val|1507/6387|1507/6387|503/2128||
snp_2L:2403818_G>C	0.406891	0.105166	0.137118	1.20743	FALSE	0.326681	FALSE	2403818_G>C	C|intron_variant|MODIFIER|para|AGAP004707|transcript|AGAP004707-RH|protein_coding|13/31|c.1858+549G>C||||||
snp_2L:2404018_A>G	1.22167	0.42139	0.749863	1.99035	FALSE	0.715748	FALSE	2404018_A>G	G|intron_variant|MODIFIER|para|AGAP004707|transcript|AGAP004707-RH|protein_coding|13/31|c.1858+749A>G||||||
snp_2L:2408284_G>A	0.644553	0.0328007	0.430641	0.964722	TRUE	0.140574	FALSE	2408284_G>A	A|intron_variant|MODIFIER|para|AGAP004707|transcript|AGAP004707-RH|protein_coding|16/31|c.2224+145G>A||||||
snp_2L:2408316_T>A	1.56478	0.0257124	1.05581	2.3191	TRUE	0.119991	FALSE	2408316_T>A	A|intron_variant|MODIFIER|para|AGAP004707|transcript|AGAP004707-RH|protein_coding|16/31|c.2224+177T>A||||||
snp_2L:2408380_A>T	1.5462	0.344848	0.625991	3.81912	FALSE	0.664386	FALSE	2408380_A>T	T|intron_variant|MODIFIER|para|AGAP004707|transcript|AGAP004707-RH|protein_coding|16/31|c.2224+241A>T||||||
snp_2L:2408453_A>G	0.670157	0.0494474	0.449545	0.999033	TRUE	0.192295	FALSE	2408453_A>G	G|intron_variant|MODIFIER|para|AGAP004707|transcript|AGAP004707-RH|protein_coding|16/31|c.2224+314A>G||||||
snp_2L:2408504_A>G	0.786667	0.698273	0.233836	2.64649	FALSE	0.922248	FALSE	2408504_A>G	G|intron_variant|MODIFIER|para|AGAP004707|transcript|AGAP004707-RH|protein_coding|16/31|c.2224+365A>G||||||
snp_2L:2408723_G>T	0.715164	0.102246	0.478381	1.06915	FALSE	0.32533	FALSE	2408723_G>T	T|intron_variant|MODIFIER|para|AGAP004707|transcript|AGAP004707-RH|protein_coding|16/31|c.2224+584G>T||||||
snp_2L:2408751_T>A	0.701792	0.0859166	0.468479	1.0513	FALSE	0.281914	FALSE	2408751_T>A	A|intron_variant|MODIFIER|para|AGAP004707|transcript|AGAP004707-RH|protein_coding|16/31|c.2224+612T>A||||||
snp_2L:2414044_A>G	1.50799	0.0460687	1.00719	2.25779	TRUE	0.186046	FALSE	2414044_A>G	G|intron_variant|MODIFIER|para|AGAP004707|transcript|AGAP004707-RH|protein_coding|16/31|c.2225-2750A>G||||||
snp_2L:2414135_G>T	1.02419	0.986567	0.0633599	16.5558	FALSE	0.999094	FALSE	2414135_G>T	C|intron_variant|MODIFIER|para|AGAP004707|transcript|AGAP004707-RH|protein_coding|16/31|c.2225-2659G>C||||||
snp_2L:2414167_G>A	0.616126	0.0221265	0.40692	0.932888	TRUE	0.108059	FALSE	2414167_G>A	A|intron_variant|MODIFIER|para|AGAP004707|transcript|AGAP004707-RH|protein_coding|16/31|c.2225-2627G>A||||||
snp_2L:2414168_T>C	2.07726	0.0429271	1.02355	4.21573	TRUE	0.180294	FALSE	2414168_T>C	A|intron_variant|MODIFIER|para|AGAP004707|transcript|AGAP004707-RH|protein_coding|16/31|c.2225-2626T>A||||||
snp_2L:2417101_C>T	0.68247	0.0638172	0.455652	1.0222	FALSE	0.235116	FALSE	2417101_C>T	T|intron_variant|MODIFIER|para|AGAP004707|transcript|AGAP004707-RH|protein_coding|17/31|c.2502+30C>T||||||
snp_2L:2417143_A>G	1.86887	0.027977	1.06996	3.26429	TRUE	0.125004	FALSE	2417143_A>G	C|intron_variant|MODIFIER|para|AGAP004707|transcript|AGAP004707-RH|protein_coding|17/31|c.2503-42A>C||||||
snp_2L:2422651_T>C	0.557374	0.00545677	0.369057	0.841781	TRUE	0.0347249	TRUE	2422651_T>C	C|missense_variant|MODERATE|para|AGAP004707|transcript|AGAP004707-RH|protein_coding|20/32|c.3023T>C|p.Leu1008Ser|3023/6387|3023/6387|1008/2128||
snp_2L:2422652_A>T	1.78164	0.00570321	1.18301	2.68321	TRUE	0.0352257	TRUE	2422652_A>T	T|missense_variant|MODERATE|para|AGAP004707|transcript|AGAP004707-RH|protein_coding|20/32|c.3024A>T|p.Leu1008Phe|3024/6387|3024/6387|1008/2128||
snp_2L:2422749_T>G	1.22899	0.675076	0.468658	3.22286	FALSE	0.909383	FALSE	2422749_T>G	G|missense_variant|MODERATE|para|AGAP004707|transcript|AGAP004707-RH|protein_coding|21/32|c.3064T>G|p.Phe1022Val|3064/6387|3064/6387|1022/2128||
snp_2L:2422824_T>C	1.33691	0.228675	0.833271	2.14495	FALSE	0.51087	FALSE	2422824_T>C	A|missense_variant|MODERATE|para|AGAP004707|transcript|AGAP004707-RH|protein_coding|21/32|c.3139T>A|p.Ser1047Thr|3139/6387|3139/6387|1047/2128||
snp_2L:2425016_C>T	1.58444	0.0209303	1.07209	2.34164	TRUE	0.106875	FALSE	2425016_C>T	T|synonymous_variant|LOW|para|AGAP004707|transcript|AGAP004707-RH|protein_coding|24/32|c.3738C>T|p.Asp1246Asp|3738/6387|3738/6387|1246/2128||
snp_2L:2425052_G>A	1.57887	0.0255507	1.05743	2.35744	TRUE	0.119991	FALSE	2425052_G>A	A|synonymous_variant|LOW|para|AGAP004707|transcript|AGAP004707-RH|protein_coding|24/32|c.3774G>A|p.Pro1258Pro|3774/6387|3774/6387|1258/2128||
snp_2L:2429951_A>G	0.598425	0.256489	0.246519	1.45268	FALSE	0.560141	FALSE	2429951_A>G	G|missense_variant|MODERATE|para|AGAP004707|transcript|AGAP004707-RH|protein_coding|30/32|c.4874A>G|p.Asn1625Ser|4874/6387|4874/6387|1625/2128||
snp_2L:2430363_A>C	49527.2	0.998555	0	inf	FALSE	0.999094	FALSE	2430363_A>C	C|synonymous_variant|LOW|para|AGAP004707|transcript|AGAP004707-RH|protein_coding|31/32|c.5205A>C|p.Ala1735Ala|5205/6387|5205/6387|1735/2128||
snp_2L:2430489_T>G	1.19139	0.602842	0.615986	2.30428	FALSE	0.867101	FALSE	2430489_T>G	A|missense_variant|MODERATE|para|AGAP004707|transcript|AGAP004707-RH|protein_coding|31/32|c.5331T>A|p.Asn1777Lys|5331/6387|5331/6387|1777/2128||
snp_2L:2430786_C>T	2.21258	0.357481	0.40763	12.0097	FALSE	0.682464	FALSE	2430786_C>T	A|synonymous_variant|LOW|para|AGAP004707|transcript|AGAP004707-RH|protein_coding|32/32|c.5556C>A|p.Ile1852Ile|5556/6387|5556/6387|1852/2128||
snp_2L:2430905_A>G	1.73278	0.0492455	1.00182	2.99708	TRUE	0.192295	FALSE	2430905_A>G	C|missense_variant|MODERATE|para|AGAP004707|transcript|AGAP004707-RH|protein_coding|32/32|c.5675A>C|p.Tyr1892Ser|5675/6387|5675/6387|1892/2128||
snp_2L:2435532_A>G	30175.7	0.999072	0	inf	FALSE	0.999094	FALSE	2435532_A>G	G|intergenic_region|MODIFIER|para-AGAP004708|AGAP004707-AGAP004708|intergenic_region|AGAP004707-AGAP004708|||n.2435532A>G||||||
snp_2L:2435705_A>G	1.64213	0.190035	0.782062	3.44805	FALSE	0.458705	FALSE	2435705_A>G	G|intergenic_region|MODIFIER|para-AGAP004708|AGAP004707-AGAP004708|intergenic_region|AGAP004707-AGAP004708|||n.2435705A>G||||||
snp_2L:20288220_T>C	0.894776	0.819225	0.344841	2.32172	FALSE	0.98037	FALSE	20288220_T>C	A|missense_variant|MODERATE|COEAE1D|AGAP005756|transcript|AGAP005756-RA|protein_coding|3/4|c.725T>A|p.Phe242Tyr|725/1740|725/1740|242/579||
snp_2L:25429235_G>T	1.10088	0.660078	0.717347	1.68947	FALSE	0.905989	FALSE	25429235_G>T	T|missense_variant|MODERATE|Rdl|AGAP006028|transcript|AGAP006028-RA|protein_coding|7/9|c.886G>T|p.Ala296Ser|886/1668|886/1668|296/555||
snp_2L:25429360_T>G	1.36471	0.223003	0.827639	2.25031	FALSE	0.51087	FALSE	25429360_T>G	G|missense_variant|MODERATE|Rdl|AGAP006028|transcript|AGAP006028-RA|protein_coding|7/9|c.1011T>G|p.Phe337Leu|1011/1668|1011/1668|337/555||
snp_2L:25635927_A>T	0.801482	0.529642	0.401988	1.59799	FALSE	0.827948	FALSE	25635927_A>T	C|missense_variant|MODERATE|CYP4J5|AGAP006048|transcript|AGAP006048-RA|protein_coding|1/2|c.173T>G|p.Met58Arg|263/1969|173/1599|58/532||
snp_2L:25635941_T>C	1.35604	0.314679	0.748911	2.45534	FALSE	0.624594	FALSE	25635941_T>C	C|synonymous_variant|LOW|CYP4J5|AGAP006048|transcript|AGAP006048-RA|protein_coding|1/2|c.159A>G|p.Pro53Pro|249/1969|159/1599|53/532||
snp_2L:25635950_G>C	1.0766	0.730777	0.707099	1.63917	FALSE	0.944691	FALSE	25635950_G>C	C|synonymous_variant|LOW|CYP4J5|AGAP006048|transcript|AGAP006048-RA|protein_coding|1/2|c.150C>G|p.Pro50Pro|240/1969|150/1599|50/532||
snp_2L:25635961_C>G	1.77805	0.00790564	1.1628	2.71882	TRUE	0.0448699	TRUE	25635961_C>G	G|missense_variant|MODERATE|CYP4J5|AGAP006048|transcript|AGAP006048-RA|protein_coding|1/2|c.139G>C|p.Ala47Pro|229/1969|139/1599|47/532||
snp_2L:25635973_G>A	2.24909	0.000737002	1.40479	3.60083	TRUE	0.00672915	TRUE	25635973_G>A	A|missense_variant|MODERATE|CYP4J5|AGAP006048|transcript|AGAP006048-RA|protein_coding|1/2|c.127C>T|p.Leu43Phe|217/1969|127/1599|43/532||
snp_2L:25635983_C>T	1.91798	0.00613262	1.20383	3.05579	TRUE	0.0367957	TRUE	25635983_C>T	T|synonymous_variant|LOW|CYP4J5|AGAP006048|transcript|AGAP006048-RA|protein_coding|1/2|c.117G>A|p.Thr39Thr|207/1969|117/1599|39/532||
snp_2L:25636010_C>G	1.93709	0.00493811	1.22163	3.07158	TRUE	0.0324063	TRUE	25636010_C>G	G|missense_variant|MODERATE|CYP4J5|AGAP006048|transcript|AGAP006048-RA|protein_coding|1/2|c.90G>C|p.Trp30Cys|180/1969|90/1599|30/532||
snp_2L:25636077_A>G	1.12101	0.602419	0.72938	1.72292	FALSE	0.867101	FALSE	25636077_A>G	G|missense_variant|MODERATE|CYP4J5|AGAP006048|transcript|AGAP006048-RA|protein_coding|1/2|c.23T>C|p.Val8Ala|113/1969|23/1599|8/532||
snp_2L:34100727_T>A	2.13865	0.00113878	1.35293	3.38069	TRUE	0.00919785	TRUE	34100727_T>A	A|5_prime_UTR_variant|MODIFIER|AGAP006546|AGAP006546|transcript|AGAP006546-RA|protein_coding|1/6|c.-278T>A|||||278|
snp_2L:34100728_G>T	2.10449	0.0015443	1.32774	3.33566	TRUE	0.0115292	TRUE	34100728_G>T	T|5_prime_UTR_variant|MODIFIER|AGAP006546|AGAP006546|transcript|AGAP006546-RA|protein_coding|1/6|c.-277G>T|||||277|
snp_2L:34100758_A>T	2.32642	0.000398559	1.45789	3.71235	TRUE	0.00444944	TRUE	34100758_A>T	G|5_prime_UTR_premature_start_codon_gain_variant|LOW|AGAP006546|AGAP006546|transcript|AGAP006546-RA|protein_coding|1/6|c.-247A>G||||||
snp_2L:34100769_T>G	2.28748	0.000533552	1.43215	3.65362	TRUE	0.005093	TRUE	34100769_T>G	A|5_prime_UTR_variant|MODIFIER|AGAP006546|AGAP006546|transcript|AGAP006546-RA|protein_coding|1/6|c.-236T>A|||||236|
snp_2L:34100775_A>G	2.47551	0.000177471	1.54122	3.97618	TRUE	0.00266207	TRUE	34100775_A>G	C|5_prime_UTR_variant|MODIFIER|AGAP006546|AGAP006546|transcript|AGAP006546-RA|protein_coding|1/6|c.-230A>C|||||230|
snp_2L:34100792_T>C	1.29095	0.600931	0.495816	3.36123	FALSE	0.867101	FALSE	34100792_T>C	A|5_prime_UTR_variant|MODIFIER|AGAP006546|AGAP006546|transcript|AGAP006546-RA|protein_coding|1/6|c.-213T>A|||||213|
snp_2L:34100830_A>T	2.13865	0.00113878	1.35293	3.38069	TRUE	0.00919785	TRUE	34100830_A>T	T|5_prime_UTR_variant|MODIFIER|AGAP006546|AGAP006546|transcript|AGAP006546-RA|protein_coding|1/6|c.-175A>T|||||175|
snp_2L:34100835_T>C	2.13865	0.00113878	1.35293	3.38069	TRUE	0.00919785	TRUE	34100835_T>C	C|5_prime_UTR_variant|MODIFIER|AGAP006546|AGAP006546|transcript|AGAP006546-RA|protein_coding|1/6|c.-170T>C|||||170|
snp_2L:34100841_T>G	2.09669	0.00155709	1.3254	3.31682	TRUE	0.0115292	TRUE	34100841_T>G	G|5_prime_UTR_premature_start_codon_gain_variant|LOW|AGAP006546|AGAP006546|transcript|AGAP006546-RA|protein_coding|1/6|c.-164T>G||||||
snp_2L:34100849_A>G	1.65314	0.00980383	1.12885	2.42093	TRUE	0.0527899	FALSE	34100849_A>G	G|5_prime_UTR_variant|MODIFIER|AGAP006546|AGAP006546|transcript|AGAP006546-RA|protein_coding|1/6|c.-156A>G|||||156|
snp_2L:34118141_G>A	2.28038	0.000444944	1.43948	3.61251	TRUE	0.00444944	TRUE	34118141_G>A	A|missense_variant|MODERATE|AGAP006551|AGAP006551|transcript|AGAP006551-RA|protein_coding|1/2|c.35C>T|p.Ala12Val|82/469|35/354|12/117||
snp_2L:34118144_A>G	2.28038	0.000444944	1.43948	3.61251	TRUE	0.00444944	TRUE	34118144_A>G	G|missense_variant|MODERATE|AGAP006551|AGAP006551|transcript|AGAP006551-RA|protein_coding|1/2|c.32T>C|p.Val11Ala|79/469|32/354|11/117||
snp_2L:34118159_G>A	2.28038	0.000444944	1.43948	3.61251	TRUE	0.00444944	TRUE	34118159_G>A	A|missense_variant|MODERATE|AGAP006551|AGAP006551|transcript|AGAP006551-RA|protein_coding|1/2|c.17C>T|p.Ala6Val|64/469|17/354|6/117||
snp_2L:34118177_A>G	2.28038	0.000444944	1.43948	3.61251	TRUE	0.00444944	TRUE	34118177_A>G	G|5_prime_UTR_variant|MODIFIER|AGAP006551|AGAP006551|transcript|AGAP006551-RA|protein_coding|1/2|c.-2T>C|||||2|
snp_2L:34118255_T>A	2.31892	0.000324171	1.46604	3.66797	TRUE	0.00425474	TRUE	34118255_T>A	A|intergenic_region|MODIFIER|AGAP006551-AGAP006552|AGAP006551-AGAP006552|intergenic_region|AGAP006551-AGAP006552|||n.34118255T>A||||||
snp_2L:34118260_G>A	2.31892	0.000324171	1.46604	3.66797	TRUE	0.00425474	TRUE	34118260_G>A	A|intergenic_region|MODIFIER|AGAP006551-AGAP006552|AGAP006551-AGAP006552|intergenic_region|AGAP006551-AGAP006552|||n.34118260G>A||||||
snp_2L:34118290_T>G	1.44071	0.224033	0.799749	2.59538	FALSE	0.51087	FALSE	34118290_T>G	C|intergenic_region|MODIFIER|AGAP006551-AGAP006552|AGAP006551-AGAP006552|intergenic_region|AGAP006551-AGAP006552|||n.34118290T>C||||||
snp_2L:34118345_T>G	1.12556	0.625494	0.699977	1.80991	FALSE	0.879881	FALSE	34118345_T>G	A|intergenic_region|MODIFIER|AGAP006551-AGAP006552|AGAP006551-AGAP006552|intergenic_region|AGAP006551-AGAP006552|||n.34118345T>A||||||
snp_3L:129051_A>C	1.45594	0.116786	0.910481	2.32818	FALSE	0.32748	FALSE	129051_A>C	C|intron_variant|MODIFIER|AGAP010311|AGAP010311|transcript|AGAP010311-RA|protein_coding|1/3|c.-14-3573T>G||||||
snp_3L:129079_A>C	1.42268	0.141823	0.888861	2.27708	FALSE	0.376999	FALSE	129079_A>C	C|intron_variant|MODIFIER|AGAP010311|AGAP010311|transcript|AGAP010311-RA|protein_coding|1/3|c.-14-3601T>G||||||
snp_3L:129107_T>G	0.628568	0.402349	0.212035	1.86336	FALSE	0.710027	FALSE	129107_T>G	A|intron_variant|MODIFIER|AGAP010311|AGAP010311|transcript|AGAP010311-RA|protein_coding|1/3|c.-14-3629A>T||||||
snp_3L:193173_A>G	30308.9	0.999071	0	inf	FALSE	0.999094	FALSE	193173_A>G	G|intron_variant|MODIFIER|AGAP010312|AGAP010312|transcript|AGAP010312-RA|protein_coding|2/3|c.109+943T>C||||||
snp_3L:193359_A>G	1.28645	0.319007	0.783849	2.11133	FALSE	0.624594	FALSE	193359_A>G	G|intron_variant|MODIFIER|AGAP010312|AGAP010312|transcript|AGAP010312-RA|protein_coding|2/3|c.109+757T>C||||||
snp_3L:367248_C>A	0.745542	0.193765	0.478776	1.16095	FALSE	0.462393	FALSE	367248_C>A	A|intron_variant|MODIFIER|AGAP010314|AGAP010314|transcript|AGAP010314-RA|protein_coding|2/2|c.838+9586C>A||||||
snp_3L:367259_T>C	0.708741	0.134558	0.451496	1.11255	FALSE	0.366202	FALSE	367259_T>C	C|intron_variant|MODIFIER|AGAP010314|AGAP010314|transcript|AGAP010314-RA|protein_coding|2/2|c.838+9597T>C||||||
snp_3L:380924_T>C	0.555162	0.00381532	0.372623	0.827121	TRUE	0.0258457	TRUE	380924_T>C	C|intron_variant|MODIFIER|AGAP029563|AGAP029563|transcript|AGAP029563-RB|protein_coding|4/10|c.1192-118A>G||||||
snp_3L:380974_C>A	0.703316	0.136018	0.442789	1.11713	FALSE	0.366202	FALSE	380974_C>A	A|intron_variant|MODIFIER|AGAP029563|AGAP029563|transcript|AGAP029563-RB|protein_coding|4/10|c.1192-168G>T||||||
snp_3L:413508_A>G	1.55579	0.0649965	0.972905	2.48789	FALSE	0.235332	FALSE	413508_A>G	G|missense_variant|MODERATE|AGAP010317|AGAP010317|transcript|AGAP010317-RA|protein_coding|1/3|c.197A>G|p.Tyr66Cys|292/1524|197/1335|66/444||
snp_3L:413550_G>A	1.58107	0.0561944	0.987973	2.5302	FALSE	0.21456	FALSE	413550_G>A	A|missense_variant|MODERATE|AGAP010317|AGAP010317|transcript|AGAP010317-RA|protein_coding|1/3|c.239G>A|p.Gly80Asp|334/1524|239/1335|80/444||
snp_3L:413551_T>A	1.53817	0.0724845	0.961468	2.46079	FALSE	0.253696	FALSE	413551_T>A	A|synonymous_variant|LOW|AGAP010317|AGAP010317|transcript|AGAP010317-RA|protein_coding|1/3|c.240T>A|p.Gly80Gly|335/1524|240/1335|80/444||
snp_3L:413645_T>G	1.06256	0.796747	0.669604	1.68611	FALSE	0.978462	FALSE	413645_T>G	A|missense_variant|MODERATE|AGAP010317|AGAP010317|transcript|AGAP010317-RA|protein_coding|1/3|c.334T>A|p.Tyr112Asn|429/1524|334/1335|112/444||
snp_3L:11208428_C>A	0.294231	0.00159212	0.13768	0.628792	TRUE	0.0115292	TRUE	11208428_C>A	A|intergenic_region|MODIFIER|TEP1-TEP3|AGAP010815-AGAP010816|intergenic_region|AGAP010815-AGAP010816|||n.11208428C>A||||||
snp_3L:11208438_C>T	0.325709	0.00258363	0.157023	0.67561	TRUE	0.0180854	TRUE	11208438_C>T	A|intergenic_region|MODIFIER|TEP1-TEP3|AGAP010815-AGAP010816|intergenic_region|AGAP010815-AGAP010816|||n.11208438C>A||||||
snp_3L:11213843_C>G	0.780992	0.74954	0.171224	3.56228	FALSE	0.944691	FALSE	11213843_C>G	A|intergenic_region|MODIFIER|TEP1-TEP3|AGAP010815-AGAP010816|intergenic_region|AGAP010815-AGAP010816|||n.11213843C>A||||||
snp_3L:11213847_A>C	1.04959	0.953296	0.207804	5.30131	FALSE	0.999094	FALSE	11213847_A>C	C|intergenic_region|MODIFIER|TEP1-TEP3|AGAP010815-AGAP010816|intergenic_region|AGAP010815-AGAP010816|||n.11213847A>C||||||
snp_3L:11213853_A>T	0.780992	0.74954	0.171224	3.56228	FALSE	0.944691	FALSE	11213853_A>T	T|intergenic_region|MODIFIER|TEP1-TEP3|AGAP010815-AGAP010816|intergenic_region|AGAP010815-AGAP010816|||n.11213853A>T||||||
snp_3L:11213879_T>A	0.780992	0.74954	0.171224	3.56228	FALSE	0.944691	FALSE	11213879_T>A	A|intergenic_region|MODIFIER|TEP1-TEP3|AGAP010815-AGAP010816|intergenic_region|AGAP010815-AGAP010816|||n.11213879T>A||||||
snp_3L:11213881_A>C	0.780992	0.74954	0.171224	3.56228	FALSE	0.944691	FALSE	11213881_A>C	C|intergenic_region|MODIFIER|TEP1-TEP3|AGAP010815-AGAP010816|intergenic_region|AGAP010815-AGAP010816|||n.11213881A>C||||||
snp_3L:11213888_C>T	0.780992	0.74954	0.171224	3.56228	FALSE	0.944691	FALSE	11213888_C>T	T|intergenic_region|MODIFIER|TEP1-TEP3|AGAP010815-AGAP010816|intergenic_region|AGAP010815-AGAP010816|||n.11213888C>T||||||
snp_3L:11213911_C>G	0.846861	0.385969	0.581585	1.23314	FALSE	0.698737	FALSE	11213911_C>G	G|intergenic_region|MODIFIER|TEP1-TEP3|AGAP010815-AGAP010816|intergenic_region|AGAP010815-AGAP010816|||n.11213911C>G||||||
snp_3L:11213928_A>T	0.855614	0.416811	0.587229	1.24666	FALSE	0.715748	FALSE	11213928_A>T	C|intergenic_region|MODIFIER|TEP1-TEP3|AGAP010815-AGAP010816|intergenic_region|AGAP010815-AGAP010816|||n.11213928A>C||||||
snp_3L:11213939_T>G	0.823242	0.313446	0.564002	1.20164	FALSE	0.624594	FALSE	11213939_T>G	A|intergenic_region|MODIFIER|TEP1-TEP3|AGAP010815-AGAP010816|intergenic_region|AGAP010815-AGAP010816|||n.11213939T>A||||||
snp_3L:11214001_C>T	0.846861	0.385969	0.581585	1.23314	FALSE	0.698737	FALSE	11214001_C>T	A|intergenic_region|MODIFIER|TEP1-TEP3|AGAP010815-AGAP010816|intergenic_region|AGAP010815-AGAP010816|||n.11214001C>A||||||
snp_3L:11214034_A>T	0.844241	0.38161	0.577752	1.23365	FALSE	0.698737	FALSE	11214034_A>T	T|intergenic_region|MODIFIER|TEP1-TEP3|AGAP010815-AGAP010816|intergenic_region|AGAP010815-AGAP010816|||n.11214034A>T||||||
snp_3L:11214067_T>G	1.96135	0.00721635	1.19987	3.2061	TRUE	0.0420954	TRUE	11214067_T>G	C|intergenic_region|MODIFIER|TEP1-TEP3|AGAP010815-AGAP010816|intergenic_region|AGAP010815-AGAP010816|||n.11214067T>C||||||
snp_X:753937_T>A	0.625553	0.0584649	0.384797	1.01694	FALSE	0.219243	FALSE	753937_T>A	A|intron_variant|MODIFIER|CPR130|AGAP000047|transcript|AGAP000047-RA|protein_coding|1/1|c.13-159A>T||||||
snp_X:15251370_T>C	0.940868	0.781215	0.611957	1.44656	FALSE	0.965031	FALSE	15251370_T>C	C|intergenic_region|MODIFIER|CYP9K1-AGAP000819|AGAP000818-AGAP000819|intergenic_region|AGAP000818-AGAP000819|||n.15251370T>C||||||
snp_X:15251402_A>T	0.940868	0.781215	0.611957	1.44656	FALSE	0.965031	FALSE	15251402_A>T	T|intergenic_region|MODIFIER|CYP9K1-AGAP000819|AGAP000818-AGAP000819|intergenic_region|AGAP000818-AGAP000819|||n.15251402A>T||||||
snp_X:15255316_T>C	0.879909	0.594543	0.549338	1.40941	FALSE	0.867101	FALSE	15255316_T>C	C|intergenic_region|MODIFIER|AGAP000819-CPR125|AGAP000819-AGAP000820|intergenic_region|AGAP000819-AGAP000820|||n.15255316T>C||||||
snp_X:15255329_G>A	0.830218	0.434016	0.520892	1.32324	FALSE	0.715748	FALSE	15255329_G>A	A|intergenic_region|MODIFIER|AGAP000819-CPR125|AGAP000819-AGAP000820|intergenic_region|AGAP000819-AGAP000820|||n.15255329G>A||||||
snp_X:15255407_G>A	0.989094	0.962938	0.622829	1.57075	FALSE	0.999094	FALSE	15255407_G>A	A|intergenic_region|MODIFIER|AGAP000819-CPR125|AGAP000819-AGAP000820|intergenic_region|AGAP000819-AGAP000820|||n.15255407G>A||||||
snp_X:15255490_A>G	0.439224	0.0755446	0.177261	1.08832	FALSE	0.260071	FALSE	15255490_A>G	G|intergenic_region|MODIFIER|AGAP000819-CPR125|AGAP000819-AGAP000820|intergenic_region|AGAP000819-AGAP000820|||n.15255490A>G||||||
snp_X:18758300_C>T	9.26348e+08	0.999094	0	inf	FALSE	0.999094	FALSE	18758300_C>T	T|intron_variant|MODIFIER|AGAP000974|AGAP000974|transcript|AGAP000974-RA|protein_coding|19/23|c.2476-1409C>T||||||
snp_X:19631538_T>A	9.12041e+08	0.998688	0	inf	FALSE	0.999094	FALSE	19631538_T>A	A|intron_variant|MODIFIER|GPRCCK1|AGAP001022|transcript|AGAP001022-RA|protein_coding|3/8|c.565+976T>A||||||
snp_X:19631581_G>T	2.58932	0.156452	0.694576	9.65275	FALSE	0.391129	FALSE	19631581_G>T	A|intron_variant|MODIFIER|GPRCCK1|AGAP001022|transcript|AGAP001022-RA|protein_coding|3/8|c.565+1019G>A||||||
snp_X:19631625_C>G	5.91808e+08	0.998873	0	inf	FALSE	0.999094	FALSE	19631625_C>G	G|intron_variant|MODIFIER|GPRCCK1|AGAP001022|transcript|AGAP001022-RA|protein_coding|3/8|c.565+1063C>G||||||
snp_X:19631668_A>G	0.692841	0.143955	0.423518	1.13343	FALSE	0.377882	FALSE	19631668_A>G	G|intron_variant|MODIFIER|GPRCCK1|AGAP001022|transcript|AGAP001022-RA|protein_coding|3/8|c.565+1106A>G||||||
snp_X:20128375_T>G	1.09441	0.695733	0.696354	1.72	FALSE	0.922248	FALSE	20128375_T>G	C|intron_variant|MODIFIER|arm|AGAP001043|transcript|AGAP001043-RA|protein_coding|2/6|c.32-15476T>C||||||
snp_X:20129288_G>T	1.22686e-09	0.999077	0	inf	FALSE	0.999094	FALSE	20129288_G>T	T|intron_variant|MODIFIER|arm|AGAP001043|transcript|AGAP001043-RA|protein_coding|2/6|c.32-14563G>T||||||
snp_X:21721801_C>G	29937	0.999072	0	inf	FALSE	0.999094	FALSE	21721801_C>G	G|intergenic_region|MODIFIER|AGAP013021-AGAP001056|AGAP013021-AGAP001056|intergenic_region|AGAP013021-AGAP001056|||n.21721801C>G||||||
snp_X:21721895_A>G	2.74646	0.221542	0.543599	13.8761	FALSE	0.51087	FALSE	21721895_A>G	G|intergenic_region|MODIFIER|AGAP013021-AGAP001056|AGAP013021-AGAP001056|intergenic_region|AGAP013021-AGAP001056|||n.21721895A>G||||||
snp_X:22164043_C>T	1.02678	0.974319	0.205491	5.13048	FALSE	0.999094	FALSE	22164043_C>T	T|intron_variant|MODIFIER|AGAP001061|AGAP001061|transcript|AGAP001061-RA|protein_coding|6/11|c.1455+1200G>A||||||
snp_X:22164067_C>T	1.76549	0.463377	0.386404	8.06654	FALSE	0.752614	FALSE	22164067_C>T	G|intron_variant|MODIFIER|AGAP001061|AGAP001061|transcript|AGAP001061-RA|protein_coding|6/11|c.1455+1176G>C||||||
snp_X:22798603_C>T	9.18092e+08	0.999071	0	inf	FALSE	0.999094	FALSE	22798603_C>T	T|intron_variant|MODIFIER|AGAP001073|AGAP001073|transcript|AGAP001073-RC|protein_coding|5/5|c.1387+360C>T||||||
snp_X:22798648_A>C	1.87985	0.3629	0.482636	7.32195	FALSE	0.686567	FALSE	22798648_A>C	C|intron_variant|MODIFIER|AGAP001073|AGAP001073|transcript|AGAP001073-RC|protein_coding|5/5|c.1387+405A>C||||||
snp_X:23468221_C>G	9.2516e+08	0.999071	0	inf	FALSE	0.999094	FALSE	23468221_C>G	G|missense_variant|MODERATE|AGAP001082|AGAP001082|transcript|AGAP001082-RB|protein_coding|4/6|c.2409G>C|p.Leu803Phe|2655/3571|2409/3024|803/1007||
snp_X:23468268_A>T	5.95978e+08	0.998872	0	inf	FALSE	0.999094	FALSE	23468268_A>T	C|missense_variant|MODERATE|AGAP001082|AGAP001082|transcript|AGAP001082-RB|protein_coding|4/6|c.2362T>G|p.Phe788Val|2608/3571|2362/3024|788/1007||
snp_X:24266756_A>G	0.861159	0.751254	0.341739	2.17006	FALSE	0.944691	FALSE	24266756_A>G	C|intergenic_region|MODIFIER|run-SSU_rRNA_eukarya|AGAP001094-AGAP028966|intergenic_region|AGAP001094-AGAP028966|||n.24266756A>C||||||
