## Supplementary Data 3 for "Targeted genomic surveillance of insecticide resistance in African malaria vectors"

sample_id	taxon	location	country	plate	well_letter	well_number	qc_pass
GH_01		Obuasi	Ghana	3	A	1	True
GH_02		Obuasi	Ghana	3	A	2	True
GH_03		Obuasi	Ghana	3	A	3	False
GH_04		Obuasi	Ghana	3	A	4	True
GH_05		Obuasi	Ghana	3	A	5	False
GH_06		Obuasi	Ghana	3	A	6	True
GH_07		Obuasi	Ghana	3	A	7	True
GH_08		Obuasi	Ghana	3	A	8	False
GH_09		Obuasi	Ghana	3	A	9	False
GH_10		Obuasi	Ghana	3	A	10	True
GH_11		Obuasi	Ghana	3	A	11	True
GH_12		Obuasi	Ghana	3	A	12	False
GH_13		Obuasi	Ghana	3	B	1	True
GH_14		Obuasi	Ghana	3	B	2	True
GH_15		Obuasi	Ghana	3	B	3	True
GH_16		Obuasi	Ghana	3	B	4	True
GH_17		Obuasi	Ghana	3	B	5	True
GH_18		Obuasi	Ghana	3	B	6	True
GH_19		Obuasi	Ghana	3	B	7	True
GH_20		Obuasi	Ghana	3	B	8	True
GH_21		Obuasi	Ghana	3	B	9	True
GH_22		Obuasi	Ghana	3	B	10	True
GH_23		Obuasi	Ghana	3	B	11	False
GH_24		Obuasi	Ghana	3	B	12	False
GH_25		Obuasi	Ghana	3	C	1	True
GH_26		Obuasi	Ghana	3	C	2	True
GH_27		Obuasi	Ghana	3	C	3	True
GH_28		Obuasi	Ghana	3	C	4	False
GH_29		Obuasi	Ghana	3	C	5	True
GH_30		Obuasi	Ghana	3	C	6	True
GH_31		Obuasi	Ghana	3	C	7	False
GH_32		Obuasi	Ghana	3	C	8	True
GH_33		Obuasi	Ghana	3	C	9	True
GH_34		Obuasi	Ghana	3	C	10	True
GH_35		Obuasi	Ghana	3	C	11	True
GH_36		Obuasi	Ghana	3	C	12	False
GH_37		Obuasi	Ghana	3	D	1	True
GH_38		Obuasi	Ghana	3	D	2	True
GH_39		Obuasi	Ghana	3	D	3	True
GH_40_low_vol		Obuasi	Ghana	3	D	4	True
GH_41		Obuasi	Ghana	3	D	5	True
GH_42		Obuasi	Ghana	3	D	6	True
GH_43		Obuasi	Ghana	3	D	7	True
GH_44		Obuasi	Ghana	3	D	8	True
GH_45		Obuasi	Ghana	3	D	9	True
GH_46		Obuasi	Ghana	3	D	10	True
GH_47		Obuasi	Ghana	3	D	11	True
GH_48		Obuasi	Ghana	3	D	12	False
GH_49		Obuasi	Ghana	3	E	1	True
GH_50		Obuasi	Ghana	3	E	2	True
GH_51		Obuasi	Ghana	3	E	3	False
GH_52		Obuasi	Ghana	3	E	4	True
GH_53		Obuasi	Ghana	3	E	5	True
GH_54		Obuasi	Ghana	3	E	6	True
GH_55		Obuasi	Ghana	3	E	7	True
GH_56		Obuasi	Ghana	3	E	8	True
GH_57		Obuasi	Ghana	3	E	9	True
GH_58		Obuasi	Ghana	3	E	10	True
GH_59		Obuasi	Ghana	3	E	11	True
GH_60		Obuasi	Ghana	3	E	12	False
GH_61		Obuasi	Ghana	3	F	1	True
GH_62		Obuasi	Ghana	3	F	2	True
GH_63		Obuasi	Ghana	3	F	3	True
GH_64		Obuasi	Ghana	3	F	4	True
GH_65_low_vol		Obuasi	Ghana	3	F	5	False
GH_66		Obuasi	Ghana	3	F	6	True
GH_67		Obuasi	Ghana	3	F	7	True
GH_68		Obuasi	Ghana	3	F	8	True
GH_69		Obuasi	Ghana	3	F	9	True
GH_70		Obuasi	Ghana	3	F	10	True
GH_71		Obuasi	Ghana	3	F	11	False
GH_72		Obuasi	Ghana	3	F	12	False
GH_73		Obuasi	Ghana	3	G	1	True
GH_74		Obuasi	Ghana	3	G	2	True
GH_75		Obuasi	Ghana	3	G	3	True
GH_76		Obuasi	Ghana	3	G	4	True
GH_77		Obuasi	Ghana	3	G	5	True
GH_78		Obuasi	Ghana	3	G	6	True
GH_79		Obuasi	Ghana	3	G	7	True
GH_80_low_vol		Obuasi	Ghana	3	G	8	True
GH_81		Obuasi	Ghana	3	G	9	True
GH_82		Obuasi	Ghana	3	G	10	True
GH_83		Obuasi	Ghana	3	G	11	True
GH_84		Obuasi	Ghana	3	G	12	False
GH_85		Obuasi	Ghana	3	H	1	True
GH_86		Obuasi	Ghana	3	H	2	True
GH_87		Obuasi	Ghana	3	H	3	True
GH_88		Obuasi	Ghana	3	H	4	True
GH_89		Obuasi	Ghana	3	H	5	False
GH_90		Obuasi	Ghana	3	H	6	False
GH_91		Obuasi	Ghana	3	H	7	True
GH_92		Obuasi	Ghana	3	H	8	False
GH_93		Obuasi	Ghana	3	H	9	True
GH_94		Obuasi	Ghana	3	H	10	False
GH_95		Obuasi	Ghana	3	H	11	True
GH_Negative		Obuasi	Ghana	3	H	12	False
GM_01		Gambia_URR	Gambia	8	A	1	True
GM_02		Gambia_URR	Gambia	8	A	2	False
GM_03		Gambia_URR	Gambia	8	A	3	True
GM_04		Gambia_URR	Gambia	8	A	4	True
GM_05		Gambia_URR	Gambia	8	A	5	True
GM_06		Gambia_URR	Gambia	8	A	6	True
GM_07		Gambia_URR	Gambia	8	A	7	False
GM_08		Gambia_URR	Gambia	8	A	8	False
GM_09		Gambia_URR	Gambia	8	A	9	True
GM_10		Gambia_URR	Gambia	8	A	10	True
GM_11		Gambia_URR	Gambia	8	A	11	True
GM_12		Gambia_URR	Gambia	8	A	12	True
GM_13		Gambia_URR	Gambia	8	B	1	True
GM_14		Gambia_URR	Gambia	8	B	2	True
GM_15		Gambia_URR	Gambia	8	B	3	False
GM_16		Gambia_URR	Gambia	8	B	4	True
GM_17		Gambia_URR	Gambia	8	B	5	True
GM_18		Gambia_URR	Gambia	8	B	6	True
GM_19		Gambia_URR	Gambia	8	B	7	True
GM_20		Gambia_URR	Gambia	8	B	8	True
GM_21		Gambia_URR	Gambia	8	B	9	True
GM_22		Gambia_URR	Gambia	8	B	10	True
GM_23		Gambia_URR	Gambia	8	B	11	True
GM_24		Gambia_URR	Gambia	8	B	12	False
GM_25		Gambia_URR	Gambia	8	C	1	True
GM_26		Gambia_URR	Gambia	8	C	2	True
GM_27		Gambia_URR	Gambia	8	C	3	True
GM_28		Gambia_URR	Gambia	8	C	4	False
GM_29		Gambia_URR	Gambia	8	C	5	True
GM_30		Gambia_URR	Gambia	8	C	6	True
GM_31		Gambia_URR	Gambia	8	C	7	False
GM_32		Gambia_URR	Gambia	8	C	8	True
GM_33		Gambia_URR	Gambia	8	C	9	True
GM_34		Gambia_URR	Gambia	8	C	10	False
GM_35		Gambia_URR	Gambia	8	C	11	True
GM_36		Gambia_URR	Gambia	8	C	12	False
GM_37		Gambia_URR	Gambia	8	D	1	True
GM_38		Gambia_URR	Gambia	8	D	2	True
GM_39		Gambia_URR	Gambia	8	D	3	False
GM_40		Gambia_URR	Gambia	8	D	4	True
GM_41		Gambia_URR	Gambia	8	D	5	False
GM_42		Gambia_URR	Gambia	8	D	6	True
GM_43		Gambia_URR	Gambia	8	D	7	True
GM_44		Gambia_URR	Gambia	8	D	8	True
GM_45		Gambia_URR	Gambia	8	D	9	True
GM_46		Gambia_URR	Gambia	8	D	10	False
GM_47		Gambia_URR	Gambia	8	D	11	False
GM_48		Gambia_URR	Gambia	8	D	12	False
GM_49		Gambia_URR	Gambia	8	E	1	False
GM_50		Gambia_URR	Gambia	8	E	2	True
GM_51		Gambia_URR	Gambia	8	E	3	True
GM_52		Gambia_URR	Gambia	8	E	4	True
GM_53		Gambia_URR	Gambia	8	E	5	True
GM_54		Gambia_URR	Gambia	8	E	6	True
GM_55		Gambia_URR	Gambia	8	E	7	True
GM_56		Gambia_URR	Gambia	8	E	8	True
GM_57		Gambia_URR	Gambia	8	E	9	False
GM_58		Gambia_URR	Gambia	8	E	10	True
GM_59		Gambia_URR	Gambia	8	E	11	True
GM_60		Gambia_URR	Gambia	8	E	12	True
GM_61		Gambia_URR	Gambia	8	F	1	False
GM_62		Gambia_URR	Gambia	8	F	2	True
GM_63		Gambia_URR	Gambia	8	F	3	True
GM_64		Gambia_URR	Gambia	8	F	4	True
GM_65		Gambia_URR	Gambia	8	F	5	False
GM_66		Gambia_URR	Gambia	8	F	6	True
GM_67		Gambia_URR	Gambia	8	F	7	False
GM_68		Gambia_URR	Gambia	8	F	8	True
GM_69		Gambia_URR	Gambia	8	F	9	True
GM_70		Gambia_URR	Gambia	8	F	10	True
GM_71		Gambia_URR	Gambia	8	F	11	False
GM_72		Gambia_URR	Gambia	8	F	12	False
GM_73		Gambia_URR	Gambia	8	G	1	True
GM_74		Gambia_URR	Gambia	8	G	2	True
GM_75		Gambia_URR	Gambia	8	G	3	True
GM_76		Gambia_URR	Gambia	8	G	4	True
GM_77		Gambia_URR	Gambia	8	G	5	True
GM_78		Gambia_URR	Gambia	8	G	6	True
GM_79		Gambia_URR	Gambia	8	G	7	True
GM_80		Gambia_URR	Gambia	8	G	8	False
GM_81		Gambia_URR	Gambia	8	G	9	True
GM_82		Gambia_URR	Gambia	8	G	10	False
GM_83		Gambia_URR	Gambia	8	G	11	False
GM_84		Gambia_URR	Gambia	8	G	12	False
GM_85		Gambia_URR	Gambia	8	H	1	True
GM_86		Gambia_URR	Gambia	8	H	2	True
GM_87		Gambia_URR	Gambia	8	H	3	True
GM_88		Gambia_URR	Gambia	8	H	4	True
GM_89		Gambia_URR	Gambia	8	H	5	True
GM_90		Gambia_URR	Gambia	8	H	6	False
GM_91		Gambia_URR	Gambia	8	H	7	True
GM_92		Gambia_URR	Gambia	8	H	8	True
GM_93		Gambia_URR	Gambia	8	H	9	False
GM_94		Gambia_URR	Gambia	8	H	10	False
GM_95		Gambia_URR	Gambia	8	H	11	True
GM_96		Gambia_URR	Gambia	8	H	12	False
VK7_dead_01	coluzzii	VK7	Burkina Faso	10	A	1	True
VK7_dead_02	coluzzii	VK7	Burkina Faso	10	A	2	True
VK7_dead_03	coluzzii	VK7	Burkina Faso	10	A	3	True
VK7_dead_04	coluzzii	VK7	Burkina Faso	10	A	4	True
VK7_dead_05	coluzzii	VK7	Burkina Faso	10	A	5	True
VK7_dead_06	coluzzii	VK7	Burkina Faso	10	A	6	True
VK7_alive_01	coluzzii	VK7	Burkina Faso	10	A	7	True
VK7_alive_02	coluzzii	VK7	Burkina Faso	10	A	8	False
VK7_alive_03	coluzzii	VK7	Burkina Faso	10	A	9	False
VK7_alive_04	coluzzii	VK7	Burkina Faso	10	A	10	True
VK7_alive_05	coluzzii	VK7	Burkina Faso	10	A	11	False
VK7_alive_06	coluzzii	VK7	Burkina Faso	10	A	12	True
VK7_dead_07	coluzzii	VK7	Burkina Faso	10	B	1	True
VK7_dead_08	coluzzii	VK7	Burkina Faso	10	B	2	True
VK7_dead_09	coluzzii	VK7	Burkina Faso	10	B	3	True
VK7_dead_10	coluzzii	VK7	Burkina Faso	10	B	4	True
VK7_dead_11	coluzzii	VK7	Burkina Faso	10	B	5	True
VK7_dead_12	coluzzii	VK7	Burkina Faso	10	B	6	True
VK7_alive_07	coluzzii	VK7	Burkina Faso	10	B	7	True
VK7_alive_08	coluzzii	VK7	Burkina Faso	10	B	8	True
VK7_alive_09	coluzzii	VK7	Burkina Faso	10	B	9	False
VK7_alive_10	coluzzii	VK7	Burkina Faso	10	B	10	True
VK7_alive_11	coluzzii	VK7	Burkina Faso	10	B	11	False
VK7_alive_12	coluzzii	VK7	Burkina Faso	10	B	12	True
VK7_dead_13	coluzzii	VK7	Burkina Faso	10	C	1	True
VK7_dead_14	coluzzii	VK7	Burkina Faso	10	C	2	True
VK7_dead_15	coluzzii	VK7	Burkina Faso	10	C	3	True
VK7_dead_16	coluzzii	VK7	Burkina Faso	10	C	4	True
VK7_dead_17	coluzzii	VK7	Burkina Faso	10	C	5	True
VK7_dead_04_dil	coluzzii	VK7	Burkina Faso	10	C	6	False
VK7_alive_13	coluzzii	VK7	Burkina Faso	10	C	7	False
VK7_alive_14	coluzzii	VK7	Burkina Faso	10	C	8	True
VK7_alive_15	coluzzii	VK7	Burkina Faso	10	C	9	True
VK7_alive_16	coluzzii	VK7	Burkina Faso	10	C	10	True
VK7_alive_17	coluzzii	VK7	Burkina Faso	10	C	11	False
VK7_alive_18	coluzzii	VK7	Burkina Faso	10	C	12	True
VK7_dead_18	coluzzii	VK7	Burkina Faso	10	D	1	True
VK7_dead_19	coluzzii	VK7	Burkina Faso	10	D	2	True
VK7_dead_20	coluzzii	VK7	Burkina Faso	10	D	3	True
VK7_dead_21	coluzzii	VK7	Burkina Faso	10	D	4	True
VK7_dead_22	coluzzii	VK7	Burkina Faso	10	D	5	True
VK7_dead_10_dil	coluzzii	VK7	Burkina Faso	10	D	6	False
VK7_alive_19	coluzzii	VK7	Burkina Faso	10	D	7	True
VK7_alive_20	coluzzii	VK7	Burkina Faso	10	D	8	True
VK7_alive_21	coluzzii	VK7	Burkina Faso	10	D	9	False
VK7_alive_22	coluzzii	VK7	Burkina Faso	10	D	10	True
VK7_alive_23	coluzzii	VK7	Burkina Faso	10	D	11	False
VK7_alive_24	coluzzii	VK7	Burkina Faso	10	D	12	True
VK7_dead_23	coluzzii	VK7	Burkina Faso	10	E	1	True
VK7_dead_24	coluzzii	VK7	Burkina Faso	10	E	2	True
VK7_dead_25	coluzzii	VK7	Burkina Faso	10	E	3	True
VK7_dead_26	coluzzii	VK7	Burkina Faso	10	E	4	True
VK7_dead_27	coluzzii	VK7	Burkina Faso	10	E	5	False
VK7_dead_16_dil	coluzzii	VK7	Burkina Faso	10	E	6	False
VK7_alive_25	coluzzii	VK7	Burkina Faso	10	E	7	True
VK7_alive_26	coluzzii	VK7	Burkina Faso	10	E	8	True
VK7_alive_27	coluzzii	VK7	Burkina Faso	10	E	9	False
VK7_alive_28	coluzzii	VK7	Burkina Faso	10	E	10	True
VK7_alive_29	coluzzii	VK7	Burkina Faso	10	E	11	False
VK7_alive_30	coluzzii	VK7	Burkina Faso	10	E	12	True
VK7_dead_28	coluzzii	VK7	Burkina Faso	10	F	1	True
VK7_dead_29	coluzzii	VK7	Burkina Faso	10	F	2	True
VK7_dead_30	coluzzii	VK7	Burkina Faso	10	F	3	True
VK7_dead_31	coluzzii	VK7	Burkina Faso	10	F	4	True
VK7_dead_32	coluzzii	VK7	Burkina Faso	10	F	5	True
VK7_dead_22_dil	coluzzii	VK7	Burkina Faso	10	F	6	False
VK7_alive_31	coluzzii	VK7	Burkina Faso	10	F	7	False
VK7_alive_32	coluzzii	VK7	Burkina Faso	10	F	8	True
VK7_alive_33	coluzzii	VK7	Burkina Faso	10	F	9	False
VK7_alive_34	coluzzii	VK7	Burkina Faso	10	F	10	True
VK7_alive_35	coluzzii	VK7	Burkina Faso	10	F	11	True
VK7_alive_36	coluzzii	VK7	Burkina Faso	10	F	12	True
VK7_dead_33	coluzzii	VK7	Burkina Faso	10	G	1	True
VK7_dead_34	coluzzii	VK7	Burkina Faso	10	G	2	True
VK7_dead_35	coluzzii	VK7	Burkina Faso	10	G	3	True
VK7_dead_36	coluzzii	VK7	Burkina Faso	10	G	4	True
VK7_dead_37	coluzzii	VK7	Burkina Faso	10	G	5	True
VK7_dead_28_dil	coluzzii	VK7	Burkina Faso	10	G	6	False
VK7_alive_37	coluzzii	VK7	Burkina Faso	10	G	7	True
VK7_alive_38	coluzzii	VK7	Burkina Faso	10	G	8	True
VK7_alive_39	coluzzii	VK7	Burkina Faso	10	G	9	False
VK7_alive_40	coluzzii	VK7	Burkina Faso	10	G	10	True
VK7_alive_41	coluzzii	VK7	Burkina Faso	10	G	11	True
VK7_alive_42	coluzzii	VK7	Burkina Faso	10	G	12	True
VK7_dead_38	coluzzii	VK7	Burkina Faso	10	H	1	True
VK7_dead_39	coluzzii	VK7	Burkina Faso	10	H	2	True
VK7_dead_40	coluzzii	VK7	Burkina Faso	10	H	3	True
VK7_dead_41	coluzzii	VK7	Burkina Faso	10	H	4	True
VK7_dead_42	coluzzii	VK7	Burkina Faso	10	H	5	True
VK7_dead_34_dil	coluzzii	VK7	Burkina Faso	10	H	6	False
VK7_alive_43	coluzzii	VK7	Burkina Faso	10	H	7	True
VK7_alive_44	coluzzii	VK7	Burkina Faso	10	H	8	True
VK7_alive_45	coluzzii	VK7	Burkina Faso	10	H	9	True
VK7_alive_46	coluzzii	VK7	Burkina Faso	10	H	10	True
VK7_alive_47	coluzzii	VK7	Burkina Faso	10	H	11	True
VK7_Negative		VK7	Burkina Faso	10	H	12	False
Siaya_Delta_Dead_01	gambiae	Siaya	Kenya	12	A	1	True
Siaya_Delta_Dead_02	gambiae	Siaya	Kenya	12	A	2	True
Siaya_Delta_Dead_03	gambiae	Siaya	Kenya	12	A	3	True
Siaya_Delta_Dead_04	gambiae	Siaya	Kenya	12	A	4	True
Siaya_Delta_Dead_05	gambiae	Siaya	Kenya	12	A	5	True
Siaya_Delta_Dead_06	gambiae	Siaya	Kenya	12	A	6	True
Siaya_Delta_Dead_07	gambiae	Siaya	Kenya	12	A	7	True
Siaya_Delta_Dead_08	gambiae	Siaya	Kenya	12	A	8	True
Siaya_Delta_Dead_09	gambiae	Siaya	Kenya	12	A	9	False
Siaya_Delta_Dead_10	gambiae	Siaya	Kenya	12	A	10	True
Siaya_Delta_Dead_11	gambiae	Siaya	Kenya	12	A	11	True
Siaya_Delta_Dead_12	gambiae	Siaya	Kenya	12	A	12	True
Siaya_Delta_Dead_13	gambiae	Siaya	Kenya	12	B	1	True
Siaya_Delta_Dead_14	gambiae	Siaya	Kenya	12	B	2	True
Siaya_Delta_Dead_15	gambiae	Siaya	Kenya	12	B	3	True
Siaya_Delta_Dead_16	gambiae	Siaya	Kenya	12	B	4	True
Siaya_Delta_Dead_17	gambiae	Siaya	Kenya	12	B	5	True
Siaya_Delta_Dead_18	gambiae	Siaya	Kenya	12	B	6	True
Siaya_Delta_Dead_19	gambiae	Siaya	Kenya	12	B	7	True
Siaya_Delta_Dead_20	gambiae	Siaya	Kenya	12	B	8	True
Siaya_Delta_Dead_21	gambiae	Siaya	Kenya	12	B	9	False
Siaya_Delta_Dead_22	gambiae	Siaya	Kenya	12	B	10	True
Siaya_Delta_Dead_23	gambiae	Siaya	Kenya	12	B	11	True
Siaya_Delta_Dead_24	gambiae	Siaya	Kenya	12	B	12	True
Siaya_Delta_Dead_25	gambiae	Siaya	Kenya	12	C	1	True
Siaya_Delta_Dead_26	gambiae	Siaya	Kenya	12	C	2	True
Siaya_Delta_Dead_27	gambiae	Siaya	Kenya	12	C	3	True
Siaya_Delta_Dead_28	gambiae	Siaya	Kenya	12	C	4	True
Siaya_Delta_Dead_29	gambiae	Siaya	Kenya	12	C	5	True
Siaya_Delta_Dead_30	gambiae	Siaya	Kenya	12	C	6	True
Siaya_Delta_Dead_31	gambiae	Siaya	Kenya	12	C	7	True
Siaya_Delta_Dead_32	gambiae	Siaya	Kenya	12	C	8	True
Siaya_Delta_Dead_33	gambiae	Siaya	Kenya	12	C	9	False
Siaya_Delta_Dead_34	gambiae	Siaya	Kenya	12	C	10	True
Siaya_Delta_Dead_35	gambiae	Siaya	Kenya	12	C	11	True
Siaya_Delta_Dead_36	gambiae	Siaya	Kenya	12	C	12	True
Siaya_Delta_Dead_37	gambiae	Siaya	Kenya	12	D	1	True
Siaya_Delta_Dead_38	gambiae	Siaya	Kenya	12	D	2	True
Siaya_Delta_Dead_39	gambiae	Siaya	Kenya	12	D	3	True
Siaya_Delta_Dead_40	gambiae	Siaya	Kenya	12	D	4	True
Siaya_Delta_Dead_41	gambiae	Siaya	Kenya	12	D	5	True
Siaya_Delta_Dead_42	gambiae	Siaya	Kenya	12	D	6	True
Siaya_Delta_Dead_43	gambiae	Siaya	Kenya	12	D	7	True
Siaya_Delta_Dead_44	gambiae	Siaya	Kenya	12	D	8	True
Siaya_Delta_Dead_45	gambiae	Siaya	Kenya	12	D	9	False
Siaya_Delta_Dead_46	gambiae	Siaya	Kenya	12	D	10	True
Siaya_Delta_Dead_47	gambiae	Siaya	Kenya	12	D	11	True
Siaya_Delta_Dead_48	gambiae	Siaya	Kenya	12	D	12	True
Siaya_Delta_Dead_49	gambiae	Siaya	Kenya	12	E	1	True
Siaya_Delta_Dead_50	gambiae	Siaya	Kenya	12	E	2	True
Siaya_Delta_Dead_51	gambiae	Siaya	Kenya	12	E	3	True
Siaya_Delta_Dead_52	gambiae	Siaya	Kenya	12	E	4	True
Siaya_Delta_Dead_53	gambiae	Siaya	Kenya	12	E	5	True
Siaya_Delta_Dead_54	gambiae	Siaya	Kenya	12	E	6	True
Siaya_Delta_Dead_55	gambiae	Siaya	Kenya	12	E	7	True
Siaya_Delta_Dead_56	gambiae	Siaya	Kenya	12	E	8	True
Siaya_Delta_Dead_57	gambiae	Siaya	Kenya	12	E	9	False
Siaya_Delta_Dead_58	gambiae	Siaya	Kenya	12	E	10	True
Siaya_Delta_Dead_59	gambiae	Siaya	Kenya	12	E	11	True
Siaya_Delta_Dead_60	gambiae	Siaya	Kenya	12	E	12	True
Siaya_Delta_Dead_61	gambiae	Siaya	Kenya	12	F	1	True
Siaya_Delta_Dead_62	gambiae	Siaya	Kenya	12	F	2	True
Siaya_Delta_Dead_63	gambiae	Siaya	Kenya	12	F	3	True
Siaya_Delta_Dead_64	gambiae	Siaya	Kenya	12	F	4	True
Siaya_Delta_Dead_65	gambiae	Siaya	Kenya	12	F	5	True
Siaya_Delta_Dead_66	gambiae	Siaya	Kenya	12	F	6	True
Siaya_Delta_Dead_67	gambiae	Siaya	Kenya	12	F	7	True
Siaya_Delta_Dead_68	gambiae	Siaya	Kenya	12	F	8	True
Siaya_Delta_Dead_69	gambiae	Siaya	Kenya	12	F	9	False
Siaya_Delta_Dead_70	gambiae	Siaya	Kenya	12	F	10	True
Siaya_Delta_Dead_71	gambiae	Siaya	Kenya	12	F	11	True
Siaya_Delta_Dead_72	gambiae	Siaya	Kenya	12	F	12	True
Siaya_Delta_Dead_73	gambiae	Siaya	Kenya	12	G	1	True
Siaya_Delta_Dead_74	gambiae	Siaya	Kenya	12	G	2	True
Siaya_Delta_Dead_75	gambiae	Siaya	Kenya	12	G	3	True
Siaya_Delta_Dead_76	gambiae	Siaya	Kenya	12	G	4	True
Siaya_Delta_Dead_77	gambiae	Siaya	Kenya	12	G	5	True
Siaya_Delta_Dead_78	gambiae	Siaya	Kenya	12	G	6	True
Siaya_Delta_Dead_79	gambiae	Siaya	Kenya	12	G	7	True
Siaya_Delta_Dead_80	gambiae	Siaya	Kenya	12	G	8	True
Siaya_Delta_Dead_81	gambiae	Siaya	Kenya	12	G	9	False
Siaya_Delta_Dead_82	gambiae	Siaya	Kenya	12	G	10	True
Siaya_Delta_Dead_83	gambiae	Siaya	Kenya	12	G	11	True
Siaya_Delta_Dead_84	gambiae	Siaya	Kenya	12	G	12	True
Siaya_Delta_Dead_85	gambiae	Siaya	Kenya	12	H	1	True
Siaya_Delta_Dead_86	gambiae	Siaya	Kenya	12	H	2	True
Siaya_Delta_Dead_87	gambiae	Siaya	Kenya	12	H	3	True
Siaya_Delta_Dead_88	gambiae	Siaya	Kenya	12	H	4	True
Siaya_Delta_Dead_89	gambiae	Siaya	Kenya	12	H	5	True
Siaya_Delta_Dead_90	gambiae	Siaya	Kenya	12	H	6	True
Siaya_Delta_Dead_91	gambiae	Siaya	Kenya	12	H	7	True
Siaya_Delta_Dead_92	gambiae	Siaya	Kenya	12	H	8	True
Siaya_Delta_Dead_93	gambiae	Siaya	Kenya	12	H	9	False
Siaya_Delta_Dead_94	gambiae	Siaya	Kenya	12	H	10	True
Siaya_Delta_Dead_95	gambiae	Siaya	Kenya	12	H	11	True
Siaya_Delta_Dead_Negative		Siaya	Kenya	12	H	12	False
Siaya_Delta_Alive_01	gambiae	Siaya	Kenya	15	A	1	True
Siaya_Delta_Alive_02	gambiae	Siaya	Kenya	15	A	2	True
Siaya_Delta_Alive_03	gambiae	Siaya	Kenya	15	A	3	True
Siaya_Delta_Alive_04	gambiae	Siaya	Kenya	15	A	4	True
Siaya_Delta_Alive_05	gambiae	Siaya	Kenya	15	A	5	True
Siaya_Delta_Alive_06	gambiae	Siaya	Kenya	15	A	6	True
Siaya_Delta_Alive_07	gambiae	Siaya	Kenya	15	A	7	True
Siaya_Delta_Alive_08	gambiae	Siaya	Kenya	15	A	8	True
Siaya_Delta_Alive_09	gambiae	Siaya	Kenya	15	A	9	True
Siaya_Delta_Alive_10	gambiae	Siaya	Kenya	15	A	10	True
Siaya_Delta_Alive_11	gambiae	Siaya	Kenya	15	A	11	True
Siaya_Delta_Alive_12	gambiae	Siaya	Kenya	15	A	12	True
Siaya_Delta_Alive_13	gambiae	Siaya	Kenya	15	B	1	True
Siaya_Delta_Alive_14	gambiae	Siaya	Kenya	15	B	2	True
Siaya_Delta_Alive_15	gambiae	Siaya	Kenya	15	B	3	True
Siaya_Delta_Alive_16	gambiae	Siaya	Kenya	15	B	4	True
Siaya_Delta_Alive_17	gambiae	Siaya	Kenya	15	B	5	True
Siaya_Delta_Alive_18	gambiae	Siaya	Kenya	15	B	6	True
Siaya_Delta_Alive_19	gambiae	Siaya	Kenya	15	B	7	True
Siaya_Delta_Alive_20	gambiae	Siaya	Kenya	15	B	8	True
Siaya_Delta_Alive_21	gambiae	Siaya	Kenya	15	B	9	True
Siaya_Delta_Alive_22	gambiae	Siaya	Kenya	15	B	10	True
Siaya_Delta_Alive_23	gambiae	Siaya	Kenya	15	B	11	True
Siaya_Delta_Alive_24	gambiae	Siaya	Kenya	15	B	12	True
Siaya_Delta_Alive_25	gambiae	Siaya	Kenya	15	C	1	True
Siaya_Delta_Alive_26	gambiae	Siaya	Kenya	15	C	2	True
Siaya_Delta_Alive_27	gambiae	Siaya	Kenya	15	C	3	True
Siaya_Delta_Alive_28	gambiae	Siaya	Kenya	15	C	4	True
Siaya_Delta_Alive_29	gambiae	Siaya	Kenya	15	C	5	True
Siaya_Delta_Alive_30	gambiae	Siaya	Kenya	15	C	6	True
Siaya_Delta_Alive_31	gambiae	Siaya	Kenya	15	C	7	True
Siaya_Delta_Alive_32	gambiae	Siaya	Kenya	15	C	8	True
Siaya_Delta_Alive_33	gambiae	Siaya	Kenya	15	C	9	True
Siaya_Delta_Alive_34	gambiae	Siaya	Kenya	15	C	10	True
Siaya_Delta_Alive_35	gambiae	Siaya	Kenya	15	C	11	True
Siaya_Delta_Alive_36	gambiae	Siaya	Kenya	15	C	12	True
Siaya_Delta_Alive_37	gambiae	Siaya	Kenya	15	D	1	True
Siaya_Delta_Alive_38	gambiae	Siaya	Kenya	15	D	2	True
Siaya_Delta_Alive_39	gambiae	Siaya	Kenya	15	D	3	True
Siaya_Delta_Alive_40	gambiae	Siaya	Kenya	15	D	4	True
Siaya_Delta_Alive_41	gambiae	Siaya	Kenya	15	D	5	True
Siaya_Delta_Alive_42	gambiae	Siaya	Kenya	15	D	6	True
Siaya_Delta_Alive_43	gambiae	Siaya	Kenya	15	D	7	True
Siaya_Delta_Alive_44	gambiae	Siaya	Kenya	15	D	8	True
Siaya_Delta_Alive_45	gambiae	Siaya	Kenya	15	D	9	True
Siaya_Delta_Alive_46	gambiae	Siaya	Kenya	15	D	10	True
Siaya_Delta_Alive_47	gambiae	Siaya	Kenya	15	D	11	True
Siaya_Delta_Alive_48	gambiae	Siaya	Kenya	15	D	12	True
Siaya_Delta_Alive_49	gambiae	Siaya	Kenya	15	E	1	True
Siaya_Delta_Alive_50	gambiae	Siaya	Kenya	15	E	2	True
Siaya_Delta_Alive_51	gambiae	Siaya	Kenya	15	E	3	True
Siaya_Delta_Alive_52	gambiae	Siaya	Kenya	15	E	4	True
Siaya_Delta_Alive_53	gambiae	Siaya	Kenya	15	E	5	True
Siaya_Delta_Alive_54	gambiae	Siaya	Kenya	15	E	6	True
Siaya_Delta_Alive_55	gambiae	Siaya	Kenya	15	E	7	True
Siaya_Delta_Alive_56	gambiae	Siaya	Kenya	15	E	8	True
Siaya_Delta_Alive_57	gambiae	Siaya	Kenya	15	E	9	True
Siaya_Delta_Alive_58	gambiae	Siaya	Kenya	15	E	10	True
Siaya_Delta_Alive_59	gambiae	Siaya	Kenya	15	E	11	True
Siaya_Delta_Alive_60	gambiae	Siaya	Kenya	15	E	12	True
Siaya_Delta_Alive_61	gambiae	Siaya	Kenya	15	F	1	True
Siaya_Delta_Alive_62	gambiae	Siaya	Kenya	15	F	2	True
Siaya_Delta_Alive_63	gambiae	Siaya	Kenya	15	F	3	True
Siaya_Delta_Alive_64	gambiae	Siaya	Kenya	15	F	4	True
Siaya_Delta_Alive_65	gambiae	Siaya	Kenya	15	F	5	True
Siaya_Delta_Alive_66	gambiae	Siaya	Kenya	15	F	6	True
Siaya_Delta_Alive_67	gambiae	Siaya	Kenya	15	F	7	True
Siaya_Delta_Alive_68	gambiae	Siaya	Kenya	15	F	8	True
Siaya_Delta_Alive_69	gambiae	Siaya	Kenya	15	F	9	True
Siaya_Delta_Alive_70	gambiae	Siaya	Kenya	15	F	10	True
Siaya_Delta_Alive_71	gambiae	Siaya	Kenya	15	F	11	True
Siaya_Delta_Alive_72	gambiae	Siaya	Kenya	15	F	12	True
Siaya_Delta_Alive_73	gambiae	Siaya	Kenya	15	G	1	True
Siaya_Delta_Alive_74	gambiae	Siaya	Kenya	15	G	2	True
Siaya_Delta_Alive_75	gambiae	Siaya	Kenya	15	G	3	True
Siaya_Delta_Alive_76	gambiae	Siaya	Kenya	15	G	4	True
Siaya_Delta_Alive_77	gambiae	Siaya	Kenya	15	G	5	True
Siaya_Delta_Alive_78	gambiae	Siaya	Kenya	15	G	6	True
Siaya_Delta_Alive_79	gambiae	Siaya	Kenya	15	G	7	True
Siaya_Delta_Alive_80	gambiae	Siaya	Kenya	15	G	8	True
Siaya_Delta_Alive_81	gambiae	Siaya	Kenya	15	G	9	True
Siaya_Delta_Alive_82	gambiae	Siaya	Kenya	15	G	10	True
Siaya_Delta_Alive_83	gambiae	Siaya	Kenya	15	G	11	True
Siaya_Delta_Alive_84	gambiae	Siaya	Kenya	15	G	12	True
Siaya_Delta_Alive_85	gambiae	Siaya	Kenya	15	H	1	True
Siaya_Delta_Alive_86	gambiae	Siaya	Kenya	15	H	2	True
Siaya_Delta_Alive_87	gambiae	Siaya	Kenya	15	H	3	True
Siaya_Delta_Alive_88	gambiae	Siaya	Kenya	15	H	4	True
Siaya_Delta_Alive_89	gambiae	Siaya	Kenya	15	H	5	True
Siaya_Delta_Alive_90	gambiae	Siaya	Kenya	15	H	6	True
Siaya_Delta_Alive_91	gambiae	Siaya	Kenya	15	H	7	True
Siaya_Delta_Alive_92	gambiae	Siaya	Kenya	15	H	8	True
Siaya_Delta_Alive_93	gambiae	Siaya	Kenya	15	H	9	True
Siaya_Delta_Alive_94	gambiae	Siaya	Kenya	15	H	10	True
Siaya_Delta_Alive_95	gambiae	Siaya	Kenya	15	H	11	True
Siaya_Delta_Alive_Negative		Siaya	Kenya	15	H	12	False
Siaya_Delta_Dead_96	gambiae	Siaya	Kenya	7	A	1	True
Siaya_Delta_Dead_97	gambiae	Siaya	Kenya	7	A	2	True
Siaya_Delta_Dead_98	gambiae	Siaya	Kenya	7	A	3	True
Siaya_Delta_Dead_99	gambiae	Siaya	Kenya	7	A	4	True
Siaya_Delta_Dead_100	gambiae	Siaya	Kenya	7	A	5	True
Siaya_Delta_Alive_96	gambiae	Siaya	Kenya	7	A	6	True
Siaya_Delta_Alive_97	gambiae	Siaya	Kenya	7	A	7	True
Siaya_Delta_Alive_98	gambiae	Siaya	Kenya	7	A	8	True
Siaya_Delta_Alive_99	gambiae	Siaya	Kenya	7	A	9	True
Siaya_Delta_Dead_101	gambiae	Siaya	Kenya	7	B	1	True
Siaya_Delta_Dead_102	gambiae	Siaya	Kenya	7	B	2	True
Siaya_Delta_Dead_103	gambiae	Siaya	Kenya	7	B	3	True
Siaya_Delta_Dead_104	gambiae	Siaya	Kenya	7	B	4	True
Siaya_Delta_Dead_105	gambiae	Siaya	Kenya	7	B	5	True
Siaya_Delta_Alive_100	gambiae	Siaya	Kenya	7	B	6	True
Siaya_Delta_Alive_101	gambiae	Siaya	Kenya	7	B	7	True
Siaya_Delta_Alive_102	gambiae	Siaya	Kenya	7	B	8	True
Siaya_Delta_Alive_103	gambiae	Siaya	Kenya	7	B	9	True
Siaya_Delta_Dead_106	gambiae	Siaya	Kenya	7	C	1	True
Siaya_Delta_Dead_107	gambiae	Siaya	Kenya	7	C	2	True
Siaya_Delta_Dead_108	gambiae	Siaya	Kenya	7	C	3	True
Siaya_Delta_Dead_109	gambiae	Siaya	Kenya	7	C	4	True
Siaya_Delta_Dead_110	gambiae	Siaya	Kenya	7	C	5	True
Siaya_Delta_Alive_104	gambiae	Siaya	Kenya	7	C	6	True
Siaya_Delta_Alive_105	gambiae	Siaya	Kenya	7	C	7	True
Siaya_Delta_Alive_106	gambiae	Siaya	Kenya	7	C	8	True
Siaya_Delta_Alive_107	gambiae	Siaya	Kenya	7	C	9	True
Siaya_Delta_Dead_111	gambiae	Siaya	Kenya	7	D	1	True
Siaya_Delta_Dead_112	gambiae	Siaya	Kenya	7	D	2	True
Siaya_Delta_Dead_113	gambiae	Siaya	Kenya	7	D	3	True
Siaya_Delta_Dead_114	gambiae	Siaya	Kenya	7	D	4	True
Siaya_Delta_Dead_115	gambiae	Siaya	Kenya	7	D	5	True
Siaya_Delta_Alive_108	gambiae	Siaya	Kenya	7	D	6	True
Siaya_Delta_Alive_109	gambiae	Siaya	Kenya	7	D	7	True
Siaya_Delta_Alive_110	gambiae	Siaya	Kenya	7	D	8	True
Siaya_Delta_Alive_111	gambiae	Siaya	Kenya	7	D	9	True
Siaya_Delta_Dead_116	gambiae	Siaya	Kenya	7	E	1	True
Siaya_Delta_Dead_117	gambiae	Siaya	Kenya	7	E	2	True
Siaya_Delta_Dead_118	gambiae	Siaya	Kenya	7	E	3	True
Siaya_Delta_Dead_119	gambiae	Siaya	Kenya	7	E	4	True
Siaya_Delta_Alive_112	gambiae	Siaya	Kenya	7	E	5	True
Siaya_Delta_Alive_113	gambiae	Siaya	Kenya	7	E	6	True
Siaya_Delta_Alive_114	gambiae	Siaya	Kenya	7	E	7	True
Siaya_Delta_Alive_115	gambiae	Siaya	Kenya	7	E	8	True
Siaya_Delta_Alive_116	gambiae	Siaya	Kenya	7	E	9	True
Siaya_Delta_Dead_120	gambiae	Siaya	Kenya	7	F	1	True
Siaya_Delta_Dead_121	gambiae	Siaya	Kenya	7	F	2	True
Siaya_Delta_Dead_122	gambiae	Siaya	Kenya	7	F	3	True
Siaya_Delta_Dead_123	gambiae	Siaya	Kenya	7	F	4	True
Siaya_Delta_Alive_117	gambiae	Siaya	Kenya	7	F	5	False
Siaya_Delta_Alive_118	gambiae	Siaya	Kenya	7	F	6	True
Siaya_Delta_Alive_119	gambiae	Siaya	Kenya	7	F	7	True
Siaya_Delta_Alive_120	gambiae	Siaya	Kenya	7	F	8	True
Siaya_Delta_Alive_121	gambiae	Siaya	Kenya	7	F	9	True
Siaya_Delta_Dead_124	gambiae	Siaya	Kenya	7	G	1	True
Siaya_Delta_Dead_125	gambiae	Siaya	Kenya	7	G	2	True
Siaya_Delta_Dead_126	gambiae	Siaya	Kenya	7	G	3	True
Siaya_Delta_Dead_127	gambiae	Siaya	Kenya	7	G	4	True
Siaya_Delta_Alive_122	gambiae	Siaya	Kenya	7	G	5	True
Siaya_Delta_Alive_123	gambiae	Siaya	Kenya	7	G	6	True
Siaya_Delta_Alive_124	gambiae	Siaya	Kenya	7	G	7	True
Siaya_Delta_Alive_125	gambiae	Siaya	Kenya	7	G	8	True
Siaya_Delta_Alive_126	gambiae	Siaya	Kenya	7	G	9	True
Siaya_Delta_Dead_128	gambiae	Siaya	Kenya	7	H	1	True
Siaya_Delta_Dead_129	gambiae	Siaya	Kenya	7	H	2	True
Siaya_Delta_Dead_130	gambiae	Siaya	Kenya	7	H	3	True
Siaya_Delta_Dead_131	gambiae	Siaya	Kenya	7	H	4	True
Siaya_Delta_Alive_127	gambiae	Siaya	Kenya	7	H	5	True
Siaya_Delta_Alive_128	gambiae	Siaya	Kenya	7	H	6	False
Siaya_Delta_Alive_129	gambiae	Siaya	Kenya	7	H	7	True
Siaya_Delta_Alive_130	gambiae	Siaya	Kenya	7	H	8	True
Siaya_Delta_Alive_131	gambiae	Siaya	Kenya	7	H	9	True
