## Supplementary Table 1 for "Targeted genomic surveillance of insecticide resistance in African malaria vectors"

### Sheet: Sheet1
Country	Location	count	Year collected	Year established
Gambia	Gambia_URR	96	2011	NA
Ghana	Obuasi	95	2017	NA
Kenya	Siaya	262	2023	2023
Burkina Faso	VK7	89	2022	2014
Supplementary Table 1: Details of sample cohorts and that were sequenced.
