## Supplementary Table 3 for "Targeted genomic surveillance of insecticide resistance in African malaria vectors"

### Sheet: Sheet1
	precision	recall	f1-score	support
arabiensis	0.995283	1	0.997636	211
bissau	0.942857	0.942857	0.942857	35
coluzzii	1	1	1	444
gambiae	0.9987	1	0.999349	768
gcx3	0.916667	0.846154	0.88	13
melas	1	0.909091	0.952381	11
accuracy	0.996626	0.996626	0.996626
macro avg	0.975584	0.949684	0.962037
weighted avg	0.996574	0.996626	0.996571
Supplementary Table 3: Performance metrics of the XgBoost model for taxon classification within the An. gambiae species complex. The model was trained using 93 SNPs targeted by the Ag-vampIR panel.
	arabiensis	bissau	coluzzii	gambiae	gcx3	melas
arabiensis	211	0	0	0	0	0
bissau	0	33	0	1	1	0
coluzzii	0	0	444	0	0	0
gambiae	0	0	0	768	0	0
gcx3	0	2	0	0	11	0
melas	1	0	0	0	0	10
