## Supplementary Table 5 for "Targeted genomic surveillance of insecticide resistance in African malaria vectors"

### Sheet: Sheet1
location	taxon	F	F1	F2	S	S1	S3	wt
Gambia_URR	arabiensis	0	0	0	0.12	0	0	0.88
	coluzzii	0.04	0.04	0	0	0	0	0.92
	gambiae	0.17	0.83	0	0	0	0	0
Obuasi	unassigned	0	0	0	0.5	0	0	0.5
Obuasi	gambiae	0.05	0.95	0	0	0	0	0
Siaya	gambiae	0	0	0.95	0	0.05	0	0
	gcx3	0.01	0	0.6	0.02	0.35	0.02	0
	unassigned	0.01	0	0.78	0.02	0.19	0	0
VK7	coluzzii	0	1	0	0	0	0	0
Supplementary Table 4: Origins of Kdr haplotypes in Ag-vampIR samples. Haplotypes were inferred using tagging SNPs targeted by the Ag-vampIR panel.
