## Supplementary Table 6 for "Targeted genomic surveillance of insecticide resistance in African malaria vectors"

### Sheet: Sheet1
Step	Item	Supplier	Catalogue Number	Quantity	Unit Price	Samples per unit (~)	Cost per Sample	Notes	In Dollars (*1.25, 01/01/2025)
DNA Extraction	DNeasy Blood & Tissue Kit (4 x 96-well)	Qiagen	69581		1380.33	384	3.59461		4.49326
PEP (WGA)	New England Biolabs Phi29 Enzyme Kit	New England Biolabs	M0269L	1	231	96	2.40625	Not necessary	3.00781
PEP (WGA)	Meridian Bioscience dNTP Set 100mM - 4 x 25umol (4 x 250uL)	Meridian Biosciences	BIO-39025	1	135.85	96	1.4151	Not necessary	1.76888
Multiplex PCR	Qiagen Multiplex PCR kit (1000)	Qiagen	206145	1	1908	1000	1.908		2.385
Multiplex PCR	Ag-vampir Primers	IDT			1000	10000	0.2		0.25
Indexing/Barcoding	i5 & i7 Primers	IDT			1000	10000	0.2		0.25
Library Clean Up	Ampure XP 60ml Magnetic Beads	Beckman Coulter	A63881	1	1019	2000	0.5095		0.636875
Library Quality Control	High Sensitivity D1000 ScreenTape	Agilent	5067-5584	1	256	1000	0.256		0.32
Library Quality Control	High Sensitivity D1000 Reagents	Agilent	5067-5585	1	87	1000	0.087		0.10875
Library Quantification	KAPA qPCR Library quantification kit from Roche Diagnostics	Roche Diagnostics	KK4824/07960140001	1	744.27	1000	0.74427		0.930338
Sequencing	iPCR primer from IDT	IDT	N/A	1	12				0
Sequencing	Illumina MiSeq® Reagent Kit v2 (300 cycle)	Illumina	MS-102-2002	1	1008	500	2.016		2.52
Sequencing	Illumina MiSeq® Reagent Nano Kit v2 (300 cycle)	Illumina	MS-103-1001	1	281	96	2.92708	For small scale runs	3.65885
Sequencing	Illumina PhiX Sequencing Control V3	Illumina	FC-110-3001	1	156	3000	0.052		0.065
							7.38787		9.23484
						Cost per locus	0.0820875		0.102609
							qpcr probe assay=	2.475
Supplementary Table 5: Consumable costs for amplicon-based MiSeq sequencing on a standard Illumina MiSeq v2 Flow cell. The per sample costs for the Illumina MiSeq Reagent Kits v2 are calculated assuming 500 samples are run per Illumina MiSeq v2 flow cell. Costs were retrieved from supplier websites on 18 MAR 2024.
